# Mapping spatially organized molecular and genetic signatures of schizophrenia across multiple scales in human prefrontal cortex

**DOI:** 10.64898/2026.02.16.706214

**Authors:** Sang Ho Kwon, Boyi Guo, Cindy Fang, Madhavi Tippani, Svitlana V. Bach, Geo Pertea, Ryan A. Miller, Sarah E. Maguire, Artemis Iatrou, Nicholas J. Eagles, Madeline R. Valentine, Seyun Oh, Aarti Jajoo, Vijetha Balakundi, Yufeng Du, Annie B. Nguyen, Ruth Zhang, Uma M. Kaipa, Heena R. Divecha, Jashandeep S. Lobana, Joel E. Kleinman, Shizhong Han, Nikolaos P. Daskalakis, Thomas M. Hyde, Leonardo Collado-Torres, Stephanie C. Page, Kristen R. Maynard, Stephanie C. Hicks, Keri Martinowich

## Abstract

The dorsolateral prefrontal cortex (dlPFC) is central to cognitive dysfunction in schizophrenia (SCZ), yet how molecular changes are organized across cortex remains unclear. Here, we applied complementary spatial transcriptomic approaches spanning laminar domains, microenvironments, and cell types in postmortem human dlPFC. At the laminar level, SCZ-associated transcriptional changes were strongest in glia-enriched domains (layer 1/meninges and white matter), including down-regulation of microglia-associated genes, whereas genetic risk localized to neuronal-rich gray matter. We next analyzed SCZ-linked microenvironments including neuropil, neuronal, perineuronal net, and vascular compartments. Within these, neuronal and synaptic transcriptional changes were most prominent in neuropil, showing down-regulation of activity-dependent synaptic genes and inhibitory neuron markers. At the cellular level, these signals reflected intrinsic alterations localized to cell types. Across analyses, patterns converged on altered BDNF-TrkB signaling and inhibitory circuit dysfunction. Together, our findings highlight spatial scale as a key determinant in resolving neuronal and non-neuronal aspects of SCZ-associated biology.
