## Supplementary Table 11 for "Mapping spatially organized molecular and genetic signatures of schizophrenia across multiple scales in human prefrontal cortex"

### Sheet: README
Title	STRING MCL Cluster Summaries & Post-hoc GO-BP Annotations (Supplementary Table)
Project section	PNN_SCZ Section 2.6. STRING_MCL_Heatmap (Supp Table)
Source	STRING database PPI exports clustered by MCL (inflation = 1.2)
Gene universe	Microenvironment-restricted SCZ-DEGs (nominal p < 0.05)
TSV columns	#clustering method, cluster number, cluster color, hex color, gene count, primary description, secondary description, tertiary description, protein names
Unannotated entries	Shown as '-' or 'NA'
Post-hoc_GO-BP CSV	GO-BP-derived annotations for top-5 clusters when missing
Related figures	Figure 6D and Figure S35
Related methods	STRING-derived protein–protein interaction (PPI) networks were clustered using the Markov clustering (MCL) algorithm (inflation = 1.2) to identify subnetworks (modules) within each microenvironment (Figure 6D) Modules lacking a primary descriptor were post-hoc annotated by Gene Ontology Biological Process (GO-BP) enrichment using clusterProfiler (Org.Hs.eg.db) with matching microenvironment-speci…

### Sheet: MCL_neuropil
#clustering method	cluster number	cluster color	hex color	gene count	primary description	secondary description	tertiary description	protein names
MCL	1	Red	#ff0000	259	Parkinson disease	Mitochondrial protein-containing complex	Translation	GPKOW, SNRPD2, SRRM2, PPIL1, SNRPD1, SNRNP40, SNRPE, ALYREF, CWC15, NDUFB4, COX7C, UQCR11, COX7B, COX5A, UQCR10, COX4I1, NDUFAF4, UQCRH, UQCRC2, CYC1, TIMMDC1, COX6B1, UQCRFS1, COX7A1, COX5B, UQCRB, UQCRC1, UQCRQ, NDUFA4, NDUFC1, NDUFB1, NDUFA3, NDUFA5, NDUFS1, NDUFS5, NDUFB7, NDUFS8, NDUFB2, NDUFA13, NDUFAB1, NDUFB8, NDUFA2, NDUFA1, NDUFC2, NDUFB6, NDUFB5, NDUFS4, NDUFV1, NDUFV2, NDUFS6, NDUFA12…
MCL	2	Salmon	#ff7365	110	Mitochondrion organization	-	-	PDK4, VDAC1, HSPA9, GABARAPL2, ULK1, ATG13, GABARAPL1, CALCOCO2, BNIP3, OPTN, HSP90AA1, TOMM22, MICOS10, MICOS13, CHCHD6, APOO, PINK1, SAMM50, TOMM5, TOMM7, RASD2, BECN1, AHSA1, HSPA8, FIS1, DNM1L, CCND1, CDK5, CCND3, SNX3, VPS29, VPS35, HSPE1, HSPD1, EMC3, EMC6, CYCS, YWHAH, BAD, MTX2, BCL2L2, BCL2, GFAP, RAD9A, HSPBP1, BAG1, HSPH1, TANK, TBKBP1, RIPOR2, EZR, TOPBP1, RAB11A, SH3BP5, RAB11FIP3, S…
MCL	3	Fire Brick	#b21e00	78	RNA Polymerase II Pre-transcription Events, and Mediator complex	-	-	CD74, DDT, HLA-DPA1, MIF, ACTR6, ZNHIT1, SRCAP, COPS5, RBX1, FBXO21, PDCD6, COPS7A, PAF1, LEO1, SESN1, POLR2E, POLR2L, POLR2I, POLR2K, DCAF6, DCAF16, COMMD1, COPS6, POLR2F, KLHL7, FEM1B, COPS4, NEDD8, ELOB, ELOC, SKP1, H4C3, NELFB, AFF4, NELFA, SUPT4H1, MED16, TAF12, GTF2H5, TAF13, H2AZ1, TAF11, GTF2A2, GTF2E1, MED31, MED7, RPA3, STN1, RPA2, TERF2, MED13L, FBXO9, FBXO45, UBE2F, SMARCD1, JARID2, T…
MCL	4	Salmon 2	#ff8d65	47	Regulation of actin filament organization	RHO GTPase Effectors	Mixed, incl. Golgi-to-ER retrograde transport, and Cytoplasmic dynein complex	EIF5, EIF4A2, EIF4E, PARD6A, CDC42, ARHGDIG, ARPC3, ARPC5L, ARPC1B, ARPC2, ACTR3, ACTR2, ARPC1A, WASHC3, HSBP1, CAPZB, ACTR10, DYNC1H1, CAPZA2, DCTN3, DCTN2, DYNLL1, BAIAP2, WHAMM, CLASP1, CLIP1, RILP, OSBPL1A, KIF5B, TUBA1A, ARHGAP1, BRK1, CYFIP1, IQSEC2, WASF2, MOSPD2, TCTEX1D2, NUDCD3, EIF4G2, CLASP2, SVBP, TNK2, C5orf49, CCDC173, DDX6, KIF1A, LSM14A
MCL	5	Fire Brick 2	#b23d00	47	Clathrin-coated vesicle membrane	Protein-macromolecule adaptor activity	-	SLC32A1, GAD2, VAMP2, BET1, VTI1B, STX8, USE1, NAPA, CLTA, HIP1, NCALD, AP2M1, AP2S1, AP1S1, CLTC, SNAP25, CACNA1B, RPH3A, STX16, SNAPIN, CPLX1, CAMK1, CALM2, CALM1, DAB2IP, DAB2, CKB, BLOC1S1, IFT57, IFT22, IFT27, KCNN2, AP1G2, AP1S2, BIN1, MAPK8IP2, MAPK8IP3, FGF12, REPS2, ATP2B4, GAD1, BORCS8, BLOC1S2, MZT2B, TUBGCP5, ITPKB, CAMK2A
MCL	6	Brown	#ffa765	31	Regulation of PTEN gene transcription	mTOR signaling pathway	Amino acids regulate mTORC1, and TORC2 complex	ERBB2, MAPK1, DUSP1, SHC1, JUN, DUSP6, MAPK3, PEA15, CACYBP, DUSP4, PTPN12, PTK2B, LAMTOR5, ELMO1, FLCN, MLST8, LAMTOR4, LAMTOR2, LAMTOR1, RHEB, FOS, SRF, ETS2, MRTFB, ELK1, MAPKAP1, NTRK2, BDNF, NCOA1, ATF4, RABIF
MCL	7	Dark Golden Rod 2	#b25b00	23	Proton-transporting two-sector ATPase complex	Hydrogen ion transport	-	ATP6V1D, ATP5F1B, ATP5PO, ATP5F1C, ATP5F1A, ATP6V1G2, ATP6AP2, RNASEK, ATP6V1C1, ATP6V0B, ATP6V1A, ATP6V1F, ATP5F1E, ATP5MC3, ATP5MC1, ATP5MG, ATP5MF, ATP5MPL, ATP5MD, ATP5PF, ATP5PD, ATP5PB, ATP5IF1
MCL	8	Sandy Brown	#ffc165	22	Pertussis	Complement activation, classical pathway	-	ITGB4, ITGB8, ITGB2, PLEC, SELPLG, C3, SERPING1, GPC1, PTPRS, FGF2, SDC4, CSPG4, FGF1, C1R, THY1, C1QB, C1QA, C1QC, CADM1, CADM3, EPB41L3, FIBP
MCL	9	Dark Golden Rod	#b27a00	11	Cell-extracellular matrix interactions	Regulation of cytoskeletal remodeling and cell spreading by IPP complex components	-	AKT1, PFN1, TMSB4X, CYBA, PARVA, FERMT2, RSU1, ILK, FOXO3, CCM2, PDCD10
MCL	10	Yellow	#ffdc65	10	tRNA Aminoacylation	-	-	AIMP2, IARS1, LARS1, EPRS1, EEF1E1, TPI1, GAPDH, IARS2, RARS2, SARS1
MCL	11	Light Green 3	#75ef7c	6	Activation of GABAB receptors	Heterotrimeric G-protein complex	ADP signalling through P2Y purinoceptor 12, and Prostaglandin E receptor activity	GNG3, GNB2, GNAL, ADGRL1, GNG12, GNG4
MCL	12	Light Green	#75ef86	5	Cellular potassium ion homeostasis	Proximal tubule bicarbonate reclamation	Sodium/potassium transport	WFS1, ATP1B1, ATP1B3, ATP1A3, ATP1A1
MCL	13	Green	#75ef91	4	Protein insertion into mitochondrial inner membrane	Mitochondrial intermembrane space protein transporter complex	-	TIMM13, TIMM8B, TIMM10B, TIMM29
MCL	14	Light Green 2	#75ef9b	4	-	-	-	PAPOLA, SRSF9, HNRNPUL1, RBMX
MCL	15	Light Green 4	#75efa6	4	Iron-sulfur cluster assembly	-	-	GLRX5, ISCA2, BOLA1, BOLA3
MCL	16	Medium Aqua Marine	#75efb0	3	tRNA splicing, via endonucleolytic cleavage and ligation	-	-	RTCB, RTRAF, DDX1
MCL	17	Aquamarine 4	#75efbb	3	ESCRT III complex disassembly	Budding and maturation of HIV virion	-	CHMP5, VPS4B, VTA1
MCL	18	Aquamarine 2	#75efc5	3	Cyclin-dependent protein serine/threonine kinase activator activity	-	-	GADD45G, CCNB1, CKS2
MCL	19	Cyan	#75efd0	3	NuRD complex	-	-	CDK2AP1, GATAD2B, GATAD2A
MCL	20	Aquamarine	#75efda	3	Opioid peptide, and Opioid receptor	-	-	OGFR, PENK, OPRM1
MCL	21	Aquamarine 3	#75efe5	3	Regulation of FOXO transcriptional activity by acetylation	-	-	DDIT4, TXNIP, TXN
MCL	22	Aquamarine 5	#75efef	3	Septin ring	-	-	SEPTIN4, SEPTIN9, SEPTIN7
MCL	23	Sky Blue 5	#75e5ef	2	-	-	-	LAPTM4A, LAPTM5
MCL	24	Sky Blue 3	#75daef	2	Insulin-like growth factor ternary complex	Growth factor binding	-	IGFBP5, IGFBP3
MCL	25	Sky Blue	#75d0ef	2	Protein phosphatase inhibitor 2 (IPP-2), and Myosin VI binding	-	-	PPP1R7, PPP1R11
MCL	26	Sky Blue 2	#75c5ef	2	Molecules associated with elastic fibres	Transforming growth factor beta binding	-	TGFB3, LTBP1
MCL	27	Sky Blue 4	#75bbef	2	Filamentous actin	-	-	PDLIM4, DPYSL3
MCL	28	Cornflower Blue 4	#75b0ef	2	Neutral amino acid:sodium symporter activity	Amino acid transport across the plasma membrane	-	SLC38A2, SLC38A1
MCL	29	Cornflower Blue 3	#75a6ef	2	-	-	-	LMO2, BEX2
MCL	30	Cornflower Blue	#759bef	2	Energy dependent regulation of mTOR by LKB1-AMPK	Peutz-Jeghers syndrome, and Mo25-like	-	CAB39, CAB39L
MCL	31	Blue	#7591ef	2	-	-	-	ARL3, CFAP36
MCL	32	Cornflower Blue 2	#7586ef	2	malonyl-CoA metabolism	-	-	MLYCD, ACACA
MCL	33	Medium Slate Blue 3	#757cef	2	-	-	-	RAB2A, ICA1
MCL	34	Medium Slate Blue	#7875ef	2	Negative regulation of metallopeptidase activity	Metalloprotease inhibitor	-	TIMP2, TIMP3
MCL	35	Medium Slate Blue 2	#8375ef	2	BBSome	-	-	BBS7, BBIP1
MCL	36	Medium Purple 2	#8d75ef	2	Regulation of corticotropin secretion	Vasopressin-like receptors, and Corticotropin-releasing factor	-	CRHBP, CRH
MCL	37	Medium Purple	#9875ef	2	-	-	-	SST, CORT
MCL	38	Medium Purple 3	#a275ef	2	Elongator holoenzyme complex	-	-	ELP6, ELP5
MCL	39	Medium Purple 4	#ad75ef	2	Mixed, incl. Protein tyrosine kinase collagen receptor activity, and L6 membrane	-	-	TM4SF1, DDR1
MCL	40	Medium Purple 5	#b775ef	2	Minus-end-directed organelle transport along microtubule	-	-	RAB6A, BICD1
MCL	41	Orchid 5	#c275ef	2	Glucosylceramide catabolism	Other glycan degradation	Steryl-beta-glucosidase activity	GBA, GBA2
MCL	42	Orchid 4	#cc75ef	2	Mitochondrial cytochrome c oxidase assembly	Respiratory chain complex IV assembly	-	COX14, SURF1
MCL	43	Orchid 2	#d775ef	2	COPI vesicle coat	-	-	COPB2, COPE
MCL	44	Violet 2	#e175ef	2	Endoplasmic reticulum tubular network formation	-	-	RTN4, RTN3
MCL	45	Purple	#ec75ef	2	Pyrophosphate hydrolysis	Inorganic diphosphatase activity	-	PPA2, PPA1
MCL	46	Violet	#ef75e8	2	-	-	-	PLXNB2, RND3
MCL	47	Violet 3	#ef75de	2	Guanylate-binding protein, C-terminal	-	-	GBP1, GBP3
MCL	48	Orchid	#ef75d3	2	-	-	-	RALGDS, LRPAP1
MCL	49	Orchid 3	#ef75c9	2	Pyruvate metabolism	-	-	GLO1, HAGH
MCL	50	Hot Pink 2	#ef75be	2	Sodium channel	-	-	SCNN1D, SCN1B
MCL	51	Hot Pink	#ef75b4	2	succinate-CoA ligase complex (ADP-forming)	Citrate cycle (TCA cycle)	-	SUCLG1, SUCLA2
MCL	52	Hot Pink 3	#ef75a9	2	Structural constituent of myelin sheath	Oligodendrocyte specification and differentiation, leading to myelin components for CNS, and Brain ischemia	-	MBP, PLP1
MCL	53	Pale Violet Red	#ef759f	2	Response to morphine	-	-	RGS4, PPP1R9B
MCL	54	Pink	#ef7594	2	-	-	-	BMPR1B, RGMA
MCL	55	Light Coral 2	#ef758a	2	Unconventional myosin complex	Myosin II complex	-	MYL6, MYL6B
MCL	56	Light Coral	#ef757f	2	TRAPPIII protein complex	-	-	TRAPPC2L, TRAPPC5

### Sheet: MCL_neuronal
#clustering method	cluster number	cluster color	hex color	gene count	primary description	secondary description	tertiary description	protein names
MCL	1	Red	#ff0000	211	-	-	-	RPAP3, UXT, HSP90AA1, SKAP2, FYB1, CD74, DDT, CTSL, HLA-DQB1, MIF, COPS5, MAPK1, DUSP6, MAPK3, PEA15, RBX1, PAF1, CTR9, LEO1, POLE, POLR2K, NFKBIA, ZER1, KBTBD8, KLHL8, POLR2F, KBTBD7, CAND1, GLMN, FBXW7, NEDD8, ELOB, ELOC, CUL4B, CUL3, AP4S1, AP1S2, AFTPH, AP1S1, AHSA1, HSPA4, APEX1, H4C3, POLB, SFN, SLC32A1, VAMP2, HSPA8, SYT1, BLNK, CD79B, SYK, GRB2, STN1, TINF2, MED16, TERF2IP, C1QBP, KNG1, M…
MCL	2	Salmon 2	#ff7265	138	Aerobic electron transport chain	Oxidative phosphorylation	-	NDUFB4, COX7C, UQCR11, COX7B, COX5A, COX4I1, UQCRH, UQCRC2, CYC1, TIMMDC1, COX6B1, UQCRFS1, COX7A1, COX5B, UQCRB, UQCRC1, UQCRQ, NDUFA4, NDUFC1, NDUFB1, NDUFA5, NDUFS1, NDUFB7, NDUFS8, NDUFB2, NDUFA13, NDUFAB1, NDUFB8, NDUFA2, NDUFA1, NDUFA9, NDUFB6, NDUFS4, NDUFS3, NDUFA7, NDUFB3, NDUFB9, NDUFB11, NDUFB10, DIMT1, NOL11, NOL7, FAM207A, RPS24, RPS3A, BMS1, PNO1, PWP2, RPS13, BYSL, COX6C, COX6A1, X…
MCL	3	Fire Brick	#b21d00	88	PTEN Regulation	-	-	RB1CC1, GABARAPL1, TBKBP1, GABARAP, OPTN, ATG12, ULK1, UBB, FKBP3, MTOR, PSMD7, PSMB9, PSMB6, PSMA7, PSMB3, PSMB5, PSMA1, PSMC3, PSMC6, PSMC5, PSMC1, PSMC2, PSMD2, PSMD1, PSMD11, PCGF1, RBBP4, PHC2, LAMTOR5, ELMO1, WDR41, RRAGA, ANAPC15, ANAPC7, AKIRIN2, USP2, MDM4, CDK2AP1, GATAD2A, PSME3, RHEB, GAPDH, BNIP3L, BNIP3, LNX1, USO1, RAB1A, SLC25A4, BAX, VDAC2, ATG10, SMARCA5, DNMT1, RAD21, BBC3, BID…
MCL	4	Salmon	#ff8b65	48	mRNA splicing, via spliceosome	mRNA Splicing - Major Pathway	-	GPKOW, SNW1, MTREX, SNRPF, PPIL1, SNRPD1, SNRNP40, SNRPE, CRIPT, CCDC12, CWC27, FRG1, CWC25, MAGOH, RBM8A, CIR1, SRSF9, SLU7, SRSF6, TXNL4A, PRPF4B, ZMAT2, PQBP1, EXOSC3, ZCCHC7, PPP1R7, PPP1CC, SUGP1, PPP1R8, HTATSF1, DNAJC8, LSM7, LSM5, LSM6, NHP2, CASC3, POP5, NOP10, CPSF2, GEMIN7, SMN2, GNL3L, MRAS, RALGDS, WDR82, CSTF2T, DROSHA, FRA10AC1
MCL	5	Fire Brick 2	#b23b00	34	-	-	-	RASD1, NOS1, TFG, TPR, RIF1, TP53BP1, CKB, RAB7A, DYNC1I2, DYNC1H1, OSBPL1A, CAMK4, CALM1, CAMK2A, KPNB1, RCC1, NUP93, SREBF2, PTHLH, CALM2, SEC13, NOS2, INSIG1, NUDCD3, DYNLL1, ATP2B4, GRIN1, RAD50, RBBP8, MAG, MBP, PLP1, ITPKB, FGF12
MCL	6	Brown	#ffa565	22	Proton-transporting two-sector ATPase complex	Hydrogen ion transport	-	ATP6V1D, ATP5F1B, ATP5PO, ATP5F1C, ATP5F1A, ATP6AP2, RNASEK, ATP6V1C1, ATP6V0B, ATP6V0D1, ATP6V1A, ATP6V1F, ATP5F1E, ATP5MC3, ATP5MC1, ATP5MG, ATP5MPL, ATP5MD, ATP5PF, ATP5PD, ATP5PB, ATP5IF1
MCL	7	Dark Golden Rod 2	#b25800	18	Integrin cell surface interactions	Cell adhesion molecules	-	ICAM3, ITGB2, SELPLG, C3, SERPING1, CFD, ITGAM, CFP, THY1, CADM1, CADM2, NECTIN3, EPB41L3, F11R, JAM2, ITGA8, ITGAX, SPP1
MCL	8	Sandy Brown	#ffbe65	7	Arp2/3 complex-mediated actin nucleation	RHO GTPases Activate WASPs and WAVEs	-	ARPC3, ACTR3, ARPC5, ACTR2, ARPC1A, BAIAP2, IQSEC2
MCL	9	Dark Golden Rod	#b27600	6	Nonhomologous end joining complex	-	-	MSH2, PAXX, XRCC4, LIG4, PRKDC, IGFBP3
MCL	10	Sandy Brown 2	#ffd765	5	Nuclear membrane protein complex, and Initiation of Nuclear Envelope (NE) Reformation	-	-	LMNB1, SYNE1, SUN2, HSPB3, PLEC
MCL	11	Light Green 4	#75ef78	5	Retrograde transport at the Trans-Golgi-Network	Mixed, incl. golgin-97, RanBP2alpha,Imh1p and p230/golgin-245, and Protein localization to Golgi membrane	-	GCC2, RAB6A, GCC1, GORAB, BICD1
MCL	12	Light Green 2	#75ef82	5	Iron-sulfur cluster assembly	-	-	GLRX5, ISCA2, BOLA1, BOLA3, GLRX3
MCL	13	Green	#75ef8c	4	Proximal tubule bicarbonate reclamation	Cellular potassium ion homeostasis	Sodium/potassium transport	WFS1, ATP1B1, ATP1B3, ATP1A3
MCL	14	Light Green	#75ef97	4	Retromer complex	-	-	SNX3, VPS35, DNM1L, SNX2
MCL	15	Light Green 3	#75efa1	4	Intraflagellar transport	-	-	IFT46, IFT20, IFT22, TRIP11
MCL	16	Medium Aqua Marine	#75efab	4	Cell division site	-	-	ANLN, RHOC, ECT2, CIT
MCL	17	Aquamarine 5	#75efb5	4	TRAPPII protein complex	-	-	TRAPPC2, TRAPPC2L, TRAPPC5, ENSP00000485615
MCL	18	Aquamarine 4	#75efbf	3	Activation of the pre-replicative complex	-	-	CDC6, ORC3, CDT1
MCL	19	Aquamarine 2	#75efc9	3	Outer kinetochore	Cyclin-dependent protein serine/threonine kinase activator activity	-	CCNB1, SPDL1, CKS2
MCL	20	Cyan	#75efd3	3	Protein kinase 5 complex	Activated NTRK2 signals through CDK5	-	CABLES1, CDK5, CDK5R1
MCL	21	Aquamarine	#75efdd	3	Mixed, incl. Helix-loop-helix protein TAL-like, and Eosinophil fate commitment	-	-	LMO2, LYL1, TAL1
MCL	22	Aquamarine 3	#75efe8	3	Positive regulation of myeloid dendritic cell cytokine production	tRNA-splicing ligase complex	-	RTRAF, DDX1, DHX36
MCL	23	Sky Blue 5	#75edef	3	Citrate cycle (TCA cycle)	Tricarboxylic acid cycle	-	IDH3A, SUCLA2, IDH2
MCL	24	Sky Blue 4	#75e3ef	3	Synaptic membrane adhesion	Integral component of postsynaptic density membrane	-	LRFN4, PTPRS, SLITRK1
MCL	25	Sky Blue	#75d8ef	3	Low voltage-gated calcium channel activity	Voltage-gated sodium channel complex	-	CACNA1H, CACNA1G, CACNA1I
MCL	26	Blue	#75ceef	3	Septin ring	-	-	SEPTIN8, SEPTIN11, SEPTIN7
MCL	27	Sky Blue 2	#75c4ef	3	Myosin II complex	Smooth Muscle Contraction	-	MYL6, MYL6B, MYL12B
MCL	28	Sky Blue 3	#75baef	2	Exonuclease domain in DNA-polymerase alpha and epsilon chain, ribonuclease T and other exonucleases	-	-	REXO1, REXO2
MCL	29	Cornflower Blue 5	#75b0ef	2	Baraitser-Winter syndrome, and Melon allergy	-	-	PFN1, TMSB4X
MCL	30	Cornflower Blue 4	#75a6ef	2	Protein export	Signal peptidase complex	Synthesis, secretion, and inactivation of Glucose-dependent Insulinotropic Polypeptide (GIP)	SPCS1, SPCS2
MCL	31	Cornflower Blue 2	#759cef	2	Mon1-Ccz1 complex	-	-	MON1B, CCZ1
MCL	32	Cornflower Blue	#7592ef	2	Structural constituent of skin epidermis	-	-	KRT5, KRT10
MCL	33	Cornflower Blue 3	#7587ef	2	Neutral amino acid:sodium symporter activity	Amino acid transport across the plasma membrane	-	SLC38A2, SLC38A1
MCL	34	Medium Slate Blue 3	#757def	2	-	-	-	ARL3, CFAP36
MCL	35	Medium Slate Blue	#7675ef	2	Peroxisome biogenesis disorder, and Wax and plasmalogen biosynthesis	-	-	PHYH, PHYHIP
MCL	36	Medium Slate Blue 2	#8175ef	2	Mitochondrial fatty acid beta-oxidation of saturated fatty acids	-	-	MECR, ACADVL
MCL	37	Medium Slate Blue 4	#8b75ef	2	-	-	-	CENPE, KIF2A
MCL	38	Medium Purple	#9575ef	2	Mixed, incl. Schwann cell migration, and Regulation of vesicle docking	-	-	RALB, RALBP1
MCL	39	Medium Purple 2	#9f75ef	2	Regulation of corticotropin secretion	Vasopressin-like receptors, and Corticotropin-releasing factor	-	CRHBP, CRH
MCL	40	Medium Purple 3	#a975ef	2	Regulation of FZD by ubiquitination	ZNRF-3, ectodomain, and R-spondin, Fu-CRD domain	-	RSPO2, ZNRF3
MCL	41	Medium Purple 4	#b375ef	2	-	-	-	SST, CORT
MCL	42	Orchid 7	#bd75ef	2	Vitamin B6 metabolism	-	-	PDXK, PHOSPHO2
MCL	43	Orchid 6	#c875ef	2	EKC/KEOPS complex	-	-	GON7, LAGE3
MCL	44	Orchid 4	#d275ef	2	Complement component C1q complex	-	-	C1QB, C1QA
MCL	45	Orchid 2	#dc75ef	2	Mitochondrial cytochrome c oxidase assembly	Respiratory chain complex IV assembly	-	COX14, SURF1
MCL	46	Violet	#e675ef	2	Activation of Ca-permeable Kainate Receptor	Kainate selective glutamate receptor activity	Ligated ion channel L-glutamate- and glycine-binding site	GRIK1, GRIK4
MCL	47	Purple	#ef75ee	2	Endoplasmic reticulum tubular network formation	-	-	RTN4, RTN3
MCL	48	Violet 2	#ef75e4	2	Negative regulation of apoptotic DNA fragmentation	CIDE-N domain, and Deoxyribonuclease II	-	DFFB, DFFA
MCL	49	Orchid	#ef75da	2	-	-	-	PLXNB2, RND3
MCL	50	Orchid 3	#ef75d0	2	Juxtaparanode region of axon	-	-	CNTNAP2, KCNA1
MCL	51	Orchid 5	#ef75c6	2	Tandem pore domain potassium channels	Potassium ion leak channel activity	-	KCNK1, KCNK2
MCL	52	Hot Pink 2	#ef75bc	2	Aminoacyl-tRNA synthetase	-	-	PARS2, LARS1
MCL	53	Hot Pink	#ef75b2	2	5-Phosphoribose 1-diphosphate biosynthesis	Pentose phosphate pathway	-	PRPS1, PRPS2
MCL	54	Hot Pink 3	#ef75a7	2	Manganese ion homeostasis	Zinc influx into cells by the SLC39 gene family	Cadmium ion transmembrane transporter activity	SLC39A14, SLC39A8
MCL	55	Pale Violet Red	#ef759d	2	SUMO is conjugated to E1 (UBA2:SAE1)	-	-	SUMO1, SUMO2
MCL	56	Pink	#ef7593	2	-	-	-	GIT1, PPFIA2
MCL	57	Light Coral 2	#ef7589	2	Cholecystokinin receptor, and Gastrin/cholecystokinin, conserved site	-	-	CCK, CCKBR
MCL	58	Light Coral	#ef757f	2	JUN kinase activity, and JUN kinase kinase activity	-	-	MAP3K1, MAPK8IP3

### Sheet: MCL_PNN
#clustering method	cluster number	cluster color	hex color	gene count	primary description	secondary description	tertiary description	protein names
MCL	1	Red	#ff0000	48	-	-	-	MAPK1, PPP2CA, HSP90AA1, JUN, PEA15, SEC61A1, RPS26, RPL26L1, HSPA5, DDOST, EIF3K, EIF3H, GFAP, HSPA8, EEFSEC, RHEB, GAPDH, CCT5, PPP2R2C, CCT2, SLC25A4, TSPAN33, VDAC1, CEBPB, ATF4, ABCF1, CLU, A2M, APOD, CHORDC1, WASF3, MICOS10, APOO, IMMT, INTS5, NCKAP1, CUL5, PINK1, DNAJB2, MCTS1, SRP54, HBS1L, CCDC124, FBXW7, SVBP, TUBA1A, SET, MFN2
MCL	2	Salmon	#ff8165	24	Mitochondrial translation	-	-	UQCRC1, NDUFC2, NDUFB3, NDUFB6, NDUFAB1, COX5A, NDUFB9, COX7A1, UQCRFS1, AASDH, PTCD3, MRPL19, MRPL23, MRPL38, MRPL43, MRPL52, MRPL1, MRPL9, MRPL3, MTIF2, MRPS18C, CHCHD1, MALSU1, LYRM4
MCL	3	Fire Brick	#b23f00	11	Synaptic transmission, GABAergic	GABA-gated chloride ion channel activity	GABA-A receptor complex	FUS, OPTN, CNTN2, KCNA1, TAX1BP1, GABRA3, GABRA5, GABARAPL1, ITCH, GABRA1, GABRG2
MCL	4	Sandy Brown	#ffb765	9	Spliceosome	U2-type spliceosomal complex	-	SNRPD3, KIN, IK, TXNL4A, PRPF31, CDC40, SNRPD2, SRSF9, U2AF2
MCL	5	Brown	#b27e00	6	Proteasome	Regulation of activated PAK-2p34 by proteasome mediated degradation	-	PSMA4, PSMC6, PSME4, PSMD7, PSMC3, PSMB3
MCL	6	Yellow	#ffed65	6	Resolution of Abasic Sites (AP sites)	-	-	POLB, PNKP, PARP1, SUMO2, MACROH2A1, SUMO1
MCL	7	Dark Golden Rod	#a6b200	5	Hydrogen ion transport	Proton-transporting two-sector ATPase complex	-	ATP5F1B, ATP6V1C1, ATP5PB, ATP5F1A, ATP6V1E2
MCL	8	Khaki	#d9ff65	4	Protein import into mitochondrial matrix	TIM23 mitochondrial import inner membrane translocase complex	-	TIMM21, TIMM44, TIMM50, DNAJC15
MCL	9	Olive Drab	#67b200	4	NURF complex	-	-	CDK2AP1, RBBP4, MECOM, SMARCA5
MCL	10	Green	#a3ff65	3	Neurofilament cytoskeleton organization	Postsynaptic intermediate filament cytoskeleton	-	NEFH, INA, NEFL
MCL	11	Cyan	#75efec	3	Ribosome localization, and Ribosomal large subunit assembly	-	-	ZNF593, EIF6, WDR74
MCL	12	Sky Blue 2	#75dcef	3	Clathrin adaptor complex	Lysosome Vesicle Biogenesis	-	SPP1, AP4M1, AP1S2
MCL	13	Sky Blue	#75c6ef	2	MHC class II protein complex	-	-	CD74, HLA-DPB1
MCL	14	Cornflower Blue 2	#75b1ef	2	ESCRT III complex disassembly	Budding and maturation of HIV virion	-	CHMP5, VTA1
MCL	15	Blue	#759bef	2	Core mediator complex	-	-	MED31, MED23
MCL	16	Cornflower Blue	#7585ef	2	-	-	-	CCNT1, WDR61
MCL	17	Purple	#7a75ef	2	aminoacyl-tRNA synthetase multienzyme complex	-	-	MARS1, EEF1E1
MCL	18	Medium Purple	#9075ef	2	Intraciliary transport particle B	-	-	IFT57, IFT27
MCL	19	Medium Purple 2	#a675ef	2	IRAK1 recruits IKK complex upon TLR7/8 or 9 stimulation	MyD88-dependent toll-like receptor signaling pathway, and Pellino family	-	PELI2, IRAK1
MCL	20	Orchid 3	#bc75ef	2	-	-	-	USP15, SMAD1
MCL	21	Orchid 2	#d175ef	2	Localization of the PINCH-ILK-PARVIN complex to focal adhesions	Regulation of cytoskeletal remodeling and cell spreading by IPP complex components	-	PARVA, ILK
MCL	22	Violet	#e775ef	2	Endoplasmic reticulum tubular network formation	-	-	RTN4, RTN3
MCL	23	Violet 2	#ef75e2	2	Nitric-oxide synthase regulator activity	-	-	ATP2B4, CALM2
MCL	24	Orchid	#ef75cc	2	Proximal tubule bicarbonate reclamation	Sodium/potassium transport	-	ATP1B1, ATP1A3
MCL	25	Pink	#ef75b6	2	Transport of Ribonucleoproteins into the Host Nucleus	Structural constituent of nuclear pore	NEP/NS2 Interacts with the Cellular Export Machinery	NDC1, NUP88
MCL	26	Pale Violet Red	#ef75a0	2	Gamma-tubulin complex	-	-	CENPJ, TUBGCP5
MCL	27	Light Coral	#ef758b	2	RHO GTPases activate CIT	Myosin II filament, and DJBP, EF-hand domain	-	MYL6, MYL12B

### Sheet: MCL_vasculature
#clustering method	cluster number	cluster color	hex color	gene count	primary description	secondary description	tertiary description	protein names
MCL	1	Red	#ff0000	23	Vpu mediated degradation of CD4	Proteasome	-	PSMA4, UBB, AKIRIN2, PSMC2, PSMD8, PSMD7, PSMA7, PSMB6, SKP1, TSG101, SNF8, PHC2, ANAPC5, ATG3, SEL1L, GABARAPL1, RNF168, H1-0, RNF8, RLIM, RNF13, OPTN, TAX1BP1
MCL	2	Salmon	#ff8065	23	ATP metabolism	Hydrogen ion transport	Proton-transporting two-sector ATPase complex	ATP5F1E, ATP5MC3, ATP5PO, ATP5PF, ATP5PB, HSPB1, PLEC, HSPA8, CYCS, GFAP, ATP6V1A, ATP6V1C1, PPID, VDAC3, VDAC2, RNASE1, PFKP, GAPDH, CCDC173, TUBA1A, FKBP5, BAG1, KIF1A
MCL	3	Fire Brick	#b23d00	15	Mitochondrial ATP synthesis coupled electron transport	Oxidative phosphorylation	Respiratory chain complex	COX6A1, UQCRQ, COX7B, COX7C, NDUFA4, COX6C, COX4I1, COX5B, COX6B1, COA6, NDUFB2, NDUFA8, NDUFB10, NDUFB9, NDUFA5
MCL	4	Sandy Brown	#ffb465	12	Spliceosome	U4/U6 x U5 tri-snRNP complex	-	RBM22, ZMAT2, LSM3, LSM4, SF3A1, SNRPE, DDX23, TXNL4A, TF, B2M, HLA-B, HNRNPC
MCL	5	Brown	#b27a00	6	miRNA-mediated gene silencing	P-body	-	AGO2, DDX3X, DDX6, CNOT1, EIF4ENIF1, YTHDF2
MCL	6	Yellow	#ffe965	6	Formation of the ternary complex, and subsequently, the 43S complex	-	-	EIF3K, RPS2, RPS26, RPL36AL, LTN1, BTF3
MCL	7	Dark Golden Rod	#adb200	5	Substantia nigra development	Mixed, incl. Axonal growth inhibition (RHOA activation), and Oligodendrocyte specification and differentiation, leading to myelin components for CNS	-	TPR, DYNLL1, MAG, MBP, PLP1
MCL	8	Khaki	#e0ff65	4	Regulation of intracellular calcium activated chloride channel activity	GrpE, and Hypomyelinating leukodystrophy 4	-	HSPE1, HSPD1, GRM5, PRNP
MCL	9	Olive	#70b200	4	Integrated stress response signaling	Basic region leucin zipper	-	EGR1, CEBPB, JUN, CEBPD
MCL	10	Green	#abff65	4	Excitatory chemical synaptic transmission	Nicotine addiction	Glutamate-gated calcium ion channel activity	ATP2B4, CALM2, GRIN1, GRIN2B
MCL	11	Cyan	#75efe5	3	-	-	-	MRPL51, MRPS18C, MRPL35
MCL	12	Sky Blue 3	#75e5ef	3	Histone H4 acetylation	MOZ/MORF histone acetyltransferase complex	Regulation of TP53 Activity through Acetylation	KAT6A, MEAF6, MORF4L2
MCL	13	Sky Blue	#75d0ef	3	-	-	-	EPHA4, FGFR1, SDC4
MCL	14	Sky Blue 2	#75bbef	2	Baraitser-Winter syndrome, and Melon allergy	-	-	PFN1, TMSB4X
MCL	15	Cornflower Blue	#75a6ef	2	Mixed, incl. VPS9 domain, and Plasma membrane to endosome transport	-	-	RBSN, RAB4A
MCL	16	Blue	#7591ef	2	SAGA complex	-	-	USP22, SUPT7L
MCL	17	Medium Slate Blue 2	#757cef	2	-	-	-	TRAM1, RPN1
MCL	18	Medium Slate Blue	#8375ef	2	RAF-independent MAPK1/3 activation	-	-	MAPK3, PEA15
MCL	19	Medium Purple	#9875ef	2	PTW/PP1 phosphatase complex, and cGMP-dependent protein kinase interacting domain	-	-	PPP1R14A, PPP1CB
MCL	20	Medium Purple 2	#ad75ef	2	Gamma-secretase complex	-	-	TMED10, PSEN1
MCL	21	Orchid 3	#c275ef	2	-	-	-	DDIT4, TXNIP
MCL	22	Orchid	#d775ef	2	-	-	-	MT1E, LRP2
MCL	23	Purple	#ec75ef	2	Endoplasmic reticulum tubular network formation	-	-	RTN4, RTN3
MCL	24	Violet	#ef75de	2	-	-	-	PTN, SLC2A1
MCL	25	Orchid 2	#ef75c9	2	Histidine metabolism	-	-	CNDP1, CARNS1
MCL	26	Pink	#ef75b4	2	Prefoldin mediated transfer of substrate to CCT/TriC	Chaperone complex, and Prefoldin	-	PFDN2, CCT4
MCL	27	Pale Violet Red	#ef759f	2	Negative regulation of execution phase of apoptosis	Humanin family	Receptor antagonist activity	MTRNR2L8, MTRNR2L12
MCL	28	Light Coral	#ef758a	2	Regulation of lysosome size	BORC complex	-	BLOC1S1, KXD1

### Sheet: Top5_post-hoc_GO-BP
This "Top5_post-hoc_GO-BP" spreadsheet summarizes top-5 MCL-derived subnetworks identified from STRING PPI data for each microenvironment (Neuropil, PNN, Neuronal, Vasculature). Each module includes original STRING annotations (“primary,” “secondary,” “tertiary”), post-hoc GO-BP–based relabeling for modules lacking descriptors, and the final functional category assigned and re-grouped by keyword …
microenv	cluster_rank	gene_count	primary_raw	secondary_raw	tertiary_raw	protein_names	primary	secondary	tertiary	desc_all	re_group	module_label_raw	module_label	bp_top_desc	bp_top_q	bp_label_src
Neuropil	1	259	Parkinson disease	Mitochondrial protein-containing complex	Translation	GPKOW, SNRPD2, SRRM2, PPIL1, SNRPD1, SNRNP40, SNRPE, ALYREF, CWC15, NDUFB4, COX7C, UQCR11, COX7B, COX5A, UQCR10, COX4I1, NDUFAF4, UQCRH, UQCRC2, CYC1, TIMMDC1, COX6B1, UQCRFS1, COX7A1, COX5B, UQCRB, UQCRC1, UQCRQ, NDUFA4, NDUFC1, NDUFB1, NDUFA3, NDUFA5, NDUFS1, NDUFS5, NDUFB7, NDUFS8, NDUFB2, NDUFA13, NDUFAB1, NDUFB8, NDUFA2, NDUFA1, NDUFC2, NDUFB6, NDUFB5, NDUFS4, NDUFV1, NDUFV2, NDUFS6, NDUFA12…	Parkinson disease	Mitochondrial protein-containing complex	Translation	parkinson disease mitochondrial protein-containing complex translation	Energy Metabolism & Mitochondrial Function	Parkinson disease	Parkinson disease	NA	NA	file_label
Neuropil	2	110	Mitochondrion organization	-	-	PDK4, VDAC1, HSPA9, GABARAPL2, ULK1, ATG13, GABARAPL1, CALCOCO2, BNIP3, OPTN, HSP90AA1, TOMM22, MICOS10, MICOS13, CHCHD6, APOO, PINK1, SAMM50, TOMM5, TOMM7, RASD2, BECN1, AHSA1, HSPA8, FIS1, DNM1L, CCND1, CDK5, CCND3, SNX3, VPS29, VPS35, HSPE1, HSPD1, EMC3, EMC6, CYCS, YWHAH, BAD, MTX2, BCL2L2, BCL2, GFAP, RAD9A, HSPBP1, BAG1, HSPH1, TANK, TBKBP1, RIPOR2, EZR, TOPBP1, RAB11A, SH3BP5, RAB11FIP3, S…	Mitochondrion organization	NA	NA	mitochondrion organization	Energy Metabolism & Mitochondrial Function	Mitochondrion organization	Mitochondrion organization	NA	NA	file_label
Neuropil	3	78	RNA Polymerase II Pre-transcription Events, and Mediator complex	-	-	CD74, DDT, HLA-DPA1, MIF, ACTR6, ZNHIT1, SRCAP, COPS5, RBX1, FBXO21, PDCD6, COPS7A, PAF1, LEO1, SESN1, POLR2E, POLR2L, POLR2I, POLR2K, DCAF6, DCAF16, COMMD1, COPS6, POLR2F, KLHL7, FEM1B, COPS4, NEDD8, ELOB, ELOC, SKP1, H4C3, NELFB, AFF4, NELFA, SUPT4H1, MED16, TAF12, GTF2H5, TAF13, H2AZ1, TAF11, GTF2A2, GTF2E1, MED31, MED7, RPA3, STN1, RPA2, TERF2, MED13L, FBXO9, FBXO45, UBE2F, SMARCD1, JARID2, T…	RNA Polymerase II Pre-transcription Events, and Mediator complex	NA	NA	rna polymerase ii pre-transcription events and mediator complex	RNA Processing & Metabolism	RNA Polymerase II Pre-transcription Events, and Mediator complex	RNA Polymerase II Pre-transcription Events, and Mediator complex	NA	NA	file_label
Neuropil	4	47	Regulation of actin filament organization	RHO GTPase Effectors	Mixed, incl. Golgi-to-ER retrograde transport, and Cytoplasmic dynein complex	EIF5, EIF4A2, EIF4E, PARD6A, CDC42, ARHGDIG, ARPC3, ARPC5L, ARPC1B, ARPC2, ACTR3, ACTR2, ARPC1A, WASHC3, HSBP1, CAPZB, ACTR10, DYNC1H1, CAPZA2, DCTN3, DCTN2, DYNLL1, BAIAP2, WHAMM, CLASP1, CLIP1, RILP, OSBPL1A, KIF5B, TUBA1A, ARHGAP1, BRK1, CYFIP1, IQSEC2, WASF2, MOSPD2, TCTEX1D2, NUDCD3, EIF4G2, CLASP2, SVBP, TNK2, C5orf49, CCDC173, DDX6, KIF1A, LSM14A	Regulation of actin filament organization	RHO GTPase Effectors	Mixed, incl. Golgi-to-ER retrograde transport, and Cytoplasmic dynein complex	regulation of actin filament organization rho gtpase effectors mixed incl golgi-to-er retrograde transport and cytoplasmic dynein complex	Cytoskeleton & Trafficking	Regulation of actin filament organization	Regulation of actin filament organization	NA	NA	file_label
Neuropil	5	47	Clathrin-coated vesicle membrane	Protein-macromolecule adaptor activity	-	SLC32A1, GAD2, VAMP2, BET1, VTI1B, STX8, USE1, NAPA, CLTA, HIP1, NCALD, AP2M1, AP2S1, AP1S1, CLTC, SNAP25, CACNA1B, RPH3A, STX16, SNAPIN, CPLX1, CAMK1, CALM2, CALM1, DAB2IP, DAB2, CKB, BLOC1S1, IFT57, IFT22, IFT27, KCNN2, AP1G2, AP1S2, BIN1, MAPK8IP2, MAPK8IP3, FGF12, REPS2, ATP2B4, GAD1, BORCS8, BLOC1S2, MZT2B, TUBGCP5, ITPKB, CAMK2A	Clathrin-coated vesicle membrane	Protein-macromolecule adaptor activity	NA	clathrin-coated vesicle membrane protein-macromolecule adaptor activity	Cytoskeleton & Trafficking	Clathrin-coated vesicle membrane	Clathrin-coated vesicle membrane	NA	NA	file_label
PNN	1	48	-	-	-	MAPK1, PPP2CA, HSP90AA1, JUN, PEA15, SEC61A1, RPS26, RPL26L1, HSPA5, DDOST, EIF3K, EIF3H, GFAP, HSPA8, EEFSEC, RHEB, GAPDH, CCT5, PPP2R2C, CCT2, SLC25A4, TSPAN33, VDAC1, CEBPB, ATF4, ABCF1, CLU, A2M, APOD, CHORDC1, WASF3, MICOS10, APOO, IMMT, INTS5, NCKAP1, CUL5, PINK1, DNAJB2, MCTS1, SRP54, HBS1L, CCDC124, FBXW7, SVBP, TUBA1A, SET, MFN2	chaperone-mediated protein folding	NA	NA	chaperone-mediated protein folding	Protein Homeostasis	chaperone-mediated protein folding	chaperone-mediated protein folding	chaperone-mediated protein folding	3.76952e-05	auto_GO_sig
PNN	2	24	Mitochondrial translation	-	-	UQCRC1, NDUFC2, NDUFB3, NDUFB6, NDUFAB1, COX5A, NDUFB9, COX7A1, UQCRFS1, AASDH, PTCD3, MRPL19, MRPL23, MRPL38, MRPL43, MRPL52, MRPL1, MRPL9, MRPL3, MTIF2, MRPS18C, CHCHD1, MALSU1, LYRM4	Mitochondrial translation	NA	NA	mitochondrial translation	Energy Metabolism & Mitochondrial Function	Mitochondrial translation	Mitochondrial translation	NA	NA	file_label
PNN	3	11	Synaptic transmission, GABAergic	GABA-gated chloride ion channel activity	GABA-A receptor complex	FUS, OPTN, CNTN2, KCNA1, TAX1BP1, GABRA3, GABRA5, GABARAPL1, ITCH, GABRA1, GABRG2	Synaptic transmission, GABAergic	GABA-gated chloride ion channel activity	GABA-A receptor complex	synaptic transmission gabaergic gaba-gated chloride ion channel activity gaba-a receptor complex	Neuronal Communication & Development	Synaptic transmission, GABAergic	Synaptic transmission, GABAergic	NA	NA	file_label
PNN	4	9	Spliceosome	U2-type spliceosomal complex	-	SNRPD3, KIN, IK, TXNL4A, PRPF31, CDC40, SNRPD2, SRSF9, U2AF2	Spliceosome	U2-type spliceosomal complex	NA	spliceosome u2-type spliceosomal complex	RNA Processing & Metabolism	Spliceosome	Spliceosome	NA	NA	file_label
PNN	5	6	Proteasome	Regulation of activated PAK-2p34 by proteasome mediated degradation	-	PSMA4, PSMC6, PSME4, PSMD7, PSMC3, PSMB3	Proteasome	Regulation of activated PAK-2p34 by proteasome mediated degradation	NA	proteasome regulation of activated pak-2p34 by proteasome mediated degradation	Protein Homeostasis	Proteasome	Proteasome	NA	NA	file_label
Neuronal	1	211	-	-	-	RPAP3, UXT, HSP90AA1, SKAP2, FYB1, CD74, DDT, CTSL, HLA-DQB1, MIF, COPS5, MAPK1, DUSP6, MAPK3, PEA15, RBX1, PAF1, CTR9, LEO1, POLE, POLR2K, NFKBIA, ZER1, KBTBD8, KLHL8, POLR2F, KBTBD7, CAND1, GLMN, FBXW7, NEDD8, ELOB, ELOC, CUL4B, CUL3, AP4S1, AP1S2, AFTPH, AP1S1, AHSA1, HSPA4, APEX1, H4C3, POLB, SFN, SLC32A1, VAMP2, HSPA8, SYT1, BLNK, CD79B, SYK, GRB2, STN1, TINF2, MED16, TERF2IP, C1QBP, KNG1, M…	protein folding	NA	NA	protein folding	Protein Homeostasis	protein folding	protein folding	protein folding	1.16908e-14	auto_GO_sig
Neuronal	2	138	Aerobic electron transport chain	Oxidative phosphorylation	-	NDUFB4, COX7C, UQCR11, COX7B, COX5A, COX4I1, UQCRH, UQCRC2, CYC1, TIMMDC1, COX6B1, UQCRFS1, COX7A1, COX5B, UQCRB, UQCRC1, UQCRQ, NDUFA4, NDUFC1, NDUFB1, NDUFA5, NDUFS1, NDUFB7, NDUFS8, NDUFB2, NDUFA13, NDUFAB1, NDUFB8, NDUFA2, NDUFA1, NDUFA9, NDUFB6, NDUFS4, NDUFS3, NDUFA7, NDUFB3, NDUFB9, NDUFB11, NDUFB10, DIMT1, NOL11, NOL7, FAM207A, RPS24, RPS3A, BMS1, PNO1, PWP2, RPS13, BYSL, COX6C, COX6A1, X…	Aerobic electron transport chain	Oxidative phosphorylation	NA	aerobic electron transport chain oxidative phosphorylation	Energy Metabolism & Mitochondrial Function	Aerobic electron transport chain	Aerobic electron transport chain	NA	NA	file_label
Neuronal	3	88	PTEN Regulation	-	-	RB1CC1, GABARAPL1, TBKBP1, GABARAP, OPTN, ATG12, ULK1, UBB, FKBP3, MTOR, PSMD7, PSMB9, PSMB6, PSMA7, PSMB3, PSMB5, PSMA1, PSMC3, PSMC6, PSMC5, PSMC1, PSMC2, PSMD2, PSMD1, PSMD11, PCGF1, RBBP4, PHC2, LAMTOR5, ELMO1, WDR41, RRAGA, ANAPC15, ANAPC7, AKIRIN2, USP2, MDM4, CDK2AP1, GATAD2A, PSME3, RHEB, GAPDH, BNIP3L, BNIP3, LNX1, USO1, RAB1A, SLC25A4, BAX, VDAC2, ATG10, SMARCA5, DNMT1, RAD21, BBC3, BID…	PTEN Regulation	NA	NA	pten regulation	MAPK‚ÄìmTOR/Neurotrophin Signaling	PTEN Regulation	PTEN Regulation	NA	NA	file_label
Neuronal	4	48	mRNA splicing, via spliceosome	mRNA Splicing - Major Pathway	-	GPKOW, SNW1, MTREX, SNRPF, PPIL1, SNRPD1, SNRNP40, SNRPE, CRIPT, CCDC12, CWC27, FRG1, CWC25, MAGOH, RBM8A, CIR1, SRSF9, SLU7, SRSF6, TXNL4A, PRPF4B, ZMAT2, PQBP1, EXOSC3, ZCCHC7, PPP1R7, PPP1CC, SUGP1, PPP1R8, HTATSF1, DNAJC8, LSM7, LSM5, LSM6, NHP2, CASC3, POP5, NOP10, CPSF2, GEMIN7, SMN2, GNL3L, MRAS, RALGDS, WDR82, CSTF2T, DROSHA, FRA10AC1	mRNA splicing, via spliceosome	mRNA Splicing - Major Pathway	NA	mrna splicing via spliceosome mrna splicing - major pathway	RNA Processing & Metabolism	mRNA splicing, via spliceosome	mRNA splicing, via spliceosome	NA	NA	file_label
Neuronal	5	34	-	-	-	RASD1, NOS1, TFG, TPR, RIF1, TP53BP1, CKB, RAB7A, DYNC1I2, DYNC1H1, OSBPL1A, CAMK4, CALM1, CAMK2A, KPNB1, RCC1, NUP93, SREBF2, PTHLH, CALM2, SEC13, NOS2, INSIG1, NUDCD3, DYNLL1, ATP2B4, GRIN1, RAD50, RBBP8, MAG, MBP, PLP1, ITPKB, FGF12	substantia nigra development	NA	NA	substantia nigra development	Neuronal Communication & Development	substantia nigra development	substantia nigra development	substantia nigra development	9.90061e-07	auto_GO_sig
Vasculature	1	23	Vpu mediated degradation of CD4	Proteasome	-	PSMA4, UBB, AKIRIN2, PSMC2, PSMD8, PSMD7, PSMA7, PSMB6, SKP1, TSG101, SNF8, PHC2, ANAPC5, ATG3, SEL1L, GABARAPL1, RNF168, H1-0, RNF8, RLIM, RNF13, OPTN, TAX1BP1	Vpu mediated degradation of CD4	Proteasome	NA	vpu mediated degradation of cd4 proteasome	Protein Homeostasis	Vpu mediated degradation of CD4	Vpu mediated degradation of CD4	NA	NA	file_label
Vasculature	2	23	ATP metabolism	Hydrogen ion transport	Proton-transporting two-sector ATPase complex	ATP5F1E, ATP5MC3, ATP5PO, ATP5PF, ATP5PB, HSPB1, PLEC, HSPA8, CYCS, GFAP, ATP6V1A, ATP6V1C1, PPID, VDAC3, VDAC2, RNASE1, PFKP, GAPDH, CCDC173, TUBA1A, FKBP5, BAG1, KIF1A	ATP metabolism	Hydrogen ion transport	Proton-transporting two-sector ATPase complex	atp metabolism hydrogen ion transport proton-transporting two-sector atpase complex	Energy Metabolism & Mitochondrial Function	ATP metabolism	ATP metabolism	NA	NA	file_label
Vasculature	3	15	Mitochondrial ATP synthesis coupled electron transport	Oxidative phosphorylation	Respiratory chain complex	COX6A1, UQCRQ, COX7B, COX7C, NDUFA4, COX6C, COX4I1, COX5B, COX6B1, COA6, NDUFB2, NDUFA8, NDUFB10, NDUFB9, NDUFA5	Mitochondrial ATP synthesis coupled electron transport	Oxidative phosphorylation	Respiratory chain complex	mitochondrial atp synthesis coupled electron transport oxidative phosphorylation respiratory chain complex	Energy Metabolism & Mitochondrial Function	Mitochondrial ATP synthesis coupled electron transport	Mitochondrial ATP synthesis coupled electron transport	NA	NA	file_label
Vasculature	4	12	Spliceosome	U4/U6 x U5 tri-snRNP complex	-	RBM22, ZMAT2, LSM3, LSM4, SF3A1, SNRPE, DDX23, TXNL4A, TF, B2M, HLA-B, HNRNPC	Spliceosome	U4/U6 x U5 tri-snRNP complex	NA	spliceosome u4/u6 x u5 tri-snrnp complex	RNA Processing & Metabolism	Spliceosome	Spliceosome	NA	NA	file_label
Vasculature	5	6	miRNA-mediated gene silencing	P-body	-	AGO2, DDX3X, DDX6, CNOT1, EIF4ENIF1, YTHDF2	miRNA-mediated gene silencing	P-body	NA	mirna-mediated gene silencing p-body	RNA Processing & Metabolism	miRNA-mediated gene silencing	miRNA-mediated gene silencing	NA	NA	file_label
