## Supplementary Table 13 for "Mapping spatially organized molecular and genetic signatures of schizophrenia across multiple scales in human prefrontal cortex"

### Sheet: coloc_pass
expression_context	ENSEMBL	gene_name	lead_snp	rsid	nsnps	PP3	PP4	PP34	PP4_over_PP34	hypothesis_category	risk_SNP_GWAS	SCZ_DEG_layer_adjusted	SCZ_DEG_layer_adjusted_p05	eQTL_independent	eQTL_nominal
neun	ENSG00000214401	KANSL1-AS1	chr17:45917282:C:T	rs17649553	2161	0.726921	0.273063	0.999984	0.273067	distinct_causal	1	1	1	0	1
neun	ENSG00000102882	MAPK3	chr16:29983601:C:T	rs3814883	733	0.889759	0.0624795	0.952238	0.0656133	distinct_causal	1	0	1	0	0
neun	ENSG00000115234	SNX17	chr2:27502894:C:T	rs715326	900	0.936225	0.0289007	0.965125	0.029945	distinct_causal	0	0	0	0	1
neun	ENSG00000123349	PFDN5	chr12:53366926:G:C	rs10876446	1502	0.808315	0.0274547	0.835769	0.0328496	distinct_causal	1	0	0	0	0
neun	ENSG00000124713	GNMT	chr6:43189484:C:T	rs112177478	1393	0.843146	0.0213045	0.864451	0.0246452	distinct_causal	0	0	0	0	0
neun	ENSG00000204536	CCHCR1	chr6:30830920:C:T	rs1264347	5726	0.80957	0.0194129	0.828983	0.0234177	distinct_causal	1	0	0	0	0
neun	ENSG00000179344	HLA-DQB1	chr6:32197667:A:G	rs2071278	6604	0.891931	0.0167447	0.908676	0.0184275	distinct_causal	1	0	1	0	0
neun	ENSG00000223768	LINC00205	chr21:45621894:G:T	rs11701130	2376	0.822144	0.0167329	0.838877	0.0199468	distinct_causal	0	0	0	0	0
neun	ENSG00000269893	SNHG8	chr4:117807402:T:C	rs17864935	1624	0.804992	0.0138854	0.818878	0.0169567	distinct_causal	0	0	0	0	0
neun	ENSG00000147419	CCDC25	chr8:27584610:C:A	rs73229090	2435	0.82593	0.0119634	0.837894	0.014278	distinct_causal	1	0	1	0	0
neun	ENSG00000135976	ANKRD36	chr2:97080789:A:G	rs7575796	503	0.839831	0.0118047	0.851636	0.0138612	distinct_causal	1	0	0	0	0
neun	ENSG00000160678	S100A1	chr1:153910068:A:C	rs10908525	1441	0.860852	0.0117201	0.872572	0.0134316	distinct_causal	0	0	0	0	0
neun	ENSG00000182827	ACBD3	chr1:226602300:C:T	rs41314284	1699	0.875763	0.0111415	0.886904	0.0125623	distinct_causal	0	0	0	0	0
neun	ENSG00000196756	SNHG17	chr20:38856815:G:A	rs4812325	1587	0.879149	0.010793	0.889942	0.0121278	distinct_causal	1	0	0	0	0
neun	ENSG00000175203	DCTN2	chr12:57289173:C:T	rs61937595	1187	0.827753	0.0107682	0.838521	0.0128419	distinct_causal	1	0	0	0	0
neun	ENSG00000277149	TYW1B	chr7:72331013:G:C	rs2944821	772	0.888312	0.0101403	0.898452	0.0112864	distinct_causal	0	0	0	0	0
neun	ENSG00000241231	AC068308.1	chr3:181015362:C:T	rs7647398	1129	0.91433	0.00992346	0.924254	0.0107367	distinct_causal	1	0	0	0	0
neun	ENSG00000213523	SRA1	chr5:140361785:C:A	rs717097	1136	0.964307	0.00953474	0.973842	0.00979085	distinct_causal	0	0	0	0	1
neun	ENSG00000204525	HLA-C	chr6:30830920:C:T	rs1264347	5740	0.988324	0.00914736	0.997471	0.00917055	distinct_causal	1	0	0	0	0
neun	ENSG00000169684	CHRNA5	chr15:78576056:C:T	rs2456020	1990	0.937261	0.00835121	0.945613	0.00883153	distinct_causal	1	0	1	0	0
neun	ENSG00000168071	CCDC88B	chr11:63971967:C:T	rs480211	1206	0.862178	0.00825522	0.870433	0.00948404	distinct_causal	0	0	0	0	0
neun	ENSG00000105185	PDCD5	chr19:32581212:C:G	rs11084660	2234	0.834593	0.00731202	0.841905	0.00868508	distinct_causal	0	0	1	0	1
neun	ENSG00000121716	PILRB	chr7:100715476:T:G	rs492430	978	0.857216	0.00623911	0.863455	0.00722575	distinct_causal	0	0	0	0	0
neun	ENSG00000213625	LEPROT	chr1:65860361:G:C	rs2801580	2012	0.90844	0.00563268	0.914072	0.00616218	distinct_causal	1	0	0	0	0
neun	ENSG00000141759	TXNL4A	chr18:79818986:G:A	rs11664298	1817	0.950454	0.00278049	0.953234	0.0029169	distinct_causal	1	0	1	0	0
neun	ENSG00000180481	GLIPR1L2	chr12:74954419:C:G	rs1526803	1743	0.932877	0.00222121	0.935099	0.00237538	distinct_causal	0	0	0	0	0
neun	ENSG00000226762	LINC02668	chr10:3777522:C:T	rs1043009	2919	0.96393	0.00143059	0.96536	0.00148193	distinct_causal	1	0	0	0	0
neun	ENSG00000088002	SULT2B1	chr19:48589294:G:A	rs10401347	2176	0.934423	0.00106891	0.935492	0.00114262	distinct_causal	0	0	0	1	1
neun	ENSG00000286288	AL109809.5	chr20:1804946:T:C	rs687916	2321	0.851363	0.000691185	0.852054	0.000811199	distinct_causal	0	0	0	1	1
neun	ENSG00000097021	ACOT7	chr1:6708796:C:A	rs11122119	1644	0.982491	0.000646258	0.983138	0.000657343	distinct_causal	0	0	0	0	0
neun	ENSG00000166275	BORCS7	chr10:103096405:G:A	rs12412038	1497	0.994629	0.000483769	0.995113	0.000486145	distinct_causal	1	0	0	0	0
neun	ENSG00000176840	MIR7-3HG	chr19:4772190:A:C	rs3760955	2229	0.976642	0.000202053	0.976845	0.000206842	distinct_causal	0	0	0	1	1
neun	ENSG00000112619	PRPH2	chr6:42703701:G:A	rs12333241	1315	0.994031	0.000198575	0.994229	0.000199727	distinct_causal	0	0	0	0	1
neun	ENSG00000171759	PAH	chr12:103200284:C:T	rs10860960	1712	0.997504	0.000169891	0.997674	0.000170287	distinct_causal	1	0	0	0	0
neun	ENSG00000188130	MAPK12	chr22:50671307:G:A	rs713692	2349	0.997627	0.000148488	0.997776	0.000148819	distinct_causal	1	0	0	0	0
neun	ENSG00000189171	S100A13	chr1:153910068:A:C	rs10908525	1445	0.9932	6.71513e-05	0.993267	6.76065e-05	distinct_causal	0	0	0	0	0
neun	ENSG00000134809	TIMM10	chr11:57516515:C:T	rs2848626	1415	0.999408	6.63877e-05	0.999474	6.64226e-05	distinct_causal	0	0	0	1	1
neun	ENSG00000108379	WNT3	chr17:46830897:C:T	rs9904865	1070	0.995779	4.66683e-05	0.995826	4.6864e-05	distinct_causal	0	0	0	1	1
neun	ENSG00000106733	NMRK1	chr9:75123635:A:T	rs3824348	2065	0.996533	4.45359e-05	0.996578	4.46888e-05	distinct_causal	0	0	0	1	1
neun	ENSG00000167720	SRR	chr17:2304032:G:A	rs3744270	1819	0.996579	3.21946e-05	0.996612	3.2304e-05	distinct_causal	0	0	0	1	1
neun	ENSG00000124587	PEX6	chr6:42952811:G:T	rs9471976	1392	0.994475	2.76321e-05	0.994502	2.77849e-05	distinct_causal	0	0	0	1	1
neun	ENSG00000147813	NAPRT	chr8:143599607:G:T	rs10282929	2009	0.999308	6.77236e-06	0.999315	6.777e-06	distinct_causal	0	0	0	0	1
neun	ENSG00000235109	ZSCAN31	chr6:27866307:A:G	rs13199772	1854	0.999944	5.2065e-06	0.99995	5.20676e-06	distinct_causal	1	0	0	0	0
neun	ENSG00000176681	LRRC37A	chr17:46188473:C:T	rs2532240	1802	0.999976	1.70425e-06	0.999977	1.70429e-06	distinct_causal	1	0	0	0	1
neun	ENSG00000182600	SNORC	chr2:232874968:T:C	rs778339	2321	1	1.14615e-12	1	1.14615e-12	distinct_causal	0	0	0	0	1
neun	ENSG00000107738	VSIR	chr10:71578093:G:A	rs6480531	2071	0.0266495	0.680354	0.707003	0.962306	follow_up	0	0	0	0	0
neun	ENSG00000017797	RALBP1	chr18:9352073:C:T	rs62087468	2330	0.199528	0.676507	0.876035	0.772238	follow_up	0	0	1	0	1
neun	ENSG00000070366	SMG6	chr17:2296552:C:T	rs216200	1821	0.183475	0.663713	0.847188	0.783431	follow_up	0	0	0	0	0
neun	ENSG00000238083	LRRC37A2	chr17:46201376:A:G	rs17664048	1135	0.366952	0.633043	0.999995	0.633046	follow_up	1	0	1	0	1
neun	ENSG00000166913	YWHAB	chr20:44907814:C:T	rs8356	1560	0.270809	0.631719	0.902528	0.699944	follow_up	0	0	1	0	0
neun	ENSG00000119242	CCDC92	chr12:123914608:G:A	rs79478560	1832	0.353546	0.62035	0.973896	0.636978	follow_up	0	0	0	0	1
neun	ENSG00000177954	RPS27	chr1:153910068:A:C	rs10908525	1254	0.0816185	0.550607	0.632226	0.870903	follow_up	0	0	0	0	0
neun	ENSG00000160679	CHTOP	chr1:153874640:G:A	rs111689685	1445	0.438476	0.545964	0.98444	0.554594	follow_up	0	0	0	0	1
neun	ENSG00000144713	RPL32	chr3:12695732:A:C	rs13323506	2032	0.045716	0.535714	0.58143	0.921373	follow_up	0	0	0	0	0
neun	ENSG00000272368	AC074032.1	chr12:50206201:T:A	rs1362984	1178	0.283004	0.532142	0.815146	0.652818	follow_up	0	0	0	0	0
neun	ENSG00000182774	RPS17	chr15:82699986:T:G	rs4779050	1042	0.0710613	0.520588	0.591649	0.879893	follow_up	1	0	0	0	0
neun	ENSG00000254427	LINC02696	chr11:45351929:G:C	rs12418562	1776	0.0804422	0.502257	0.582699	0.861949	follow_up	0	0	0	1	1
neun	ENSG00000143549	TPM3	chr1:153910068:A:C	rs10908525	1383	0.111277	0.501997	0.613274	0.818552	follow_up	0	0	0	0	0
neun	ENSG00000167136	ENDOG	chr9:128814137:T:G	rs10819447	1047	0.375973	0.487005	0.862978	0.564331	follow_up	0	0	1	0	1
neun	ENSG00000176956	LY6H	chr8:143162209:C:G	rs7835985	2480	0.0177275	0.967452	0.985179	0.982006	strong_coloc	0	0	1	0	1
neun	ENSG00000153291	SLC25A27	chr6:46714163:T:G	rs6899519	1689	0.0177417	0.883501	0.901243	0.980314	strong_coloc	0	0	0	0	1
neun	ENSG00000148600	CDHR1	chr10:84194464:C:T	rs7916271	2473	0.0145427	0.839496	0.854039	0.982972	strong_coloc	0	0	0	1	1
neun	ENSG00000197978	GOLGA6L9	chr15:82702846:T:C	rs4779053	1138	0.0589003	0.830404	0.889304	0.933768	strong_coloc	1	0	0	0	0
neuropil	ENSG00000264589	MAPT-AS1	chr17:46188473:C:T	rs2532240	2543	0.628732	0.369028	0.99776	0.369857	distinct_causal	1	0	0	0	1
neuropil	ENSG00000214401	KANSL1-AS1	chr17:46256686:G:A	rs62073157	2161	0.725691	0.274304	0.999995	0.274305	distinct_causal	1	0	0	0	1
neuropil	ENSG00000172803	SNX32	chr11:65879634:A:G	rs12225345	1254	0.718971	0.264955	0.983926	0.269284	distinct_causal	0	0	0	1	1
neuropil	ENSG00000006744	ELAC2	chr17:12992612:G:A	rs1044569	2541	0.818918	0.180626	0.999544	0.180708	distinct_causal	0	0	0	0	1
neuropil	ENSG00000243477	NAA80	chr3:50295266:G:A	rs13100173	928	0.745305	0.0703374	0.815642	0.0862356	distinct_causal	0	0	0	1	1
neuropil	ENSG00000218739	CEBPZOS	chr2:37323053:T:C	rs11689794	1999	0.92235	0.0503576	0.972708	0.0517705	distinct_causal	1	0	0	0	0
neuropil	ENSG00000179344	HLA-DQB1	chr6:32197667:A:G	rs2071278	6604	0.755472	0.0472248	0.802697	0.0588326	distinct_causal	1	0	0	0	0
neuropil	ENSG00000145428	RNF175	chr4:153844244:C:T	rs6851389	1938	0.869338	0.0434005	0.912738	0.0475498	distinct_causal	0	0	1	0	0
neuropil	ENSG00000238083	LRRC37A2	chr17:46201376:A:G	rs17664048	1135	0.956723	0.0432649	0.999988	0.0432654	distinct_causal	1	0	0	0	1
neuropil	ENSG00000213523	SRA1	chr5:140774630:A:G	rs7733403	1136	0.865293	0.0415314	0.906824	0.0457987	distinct_causal	0	0	0	0	0
neuropil	ENSG00000140575	IQGAP1	chr15:90883330:G:A	rs4702	2143	0.818462	0.0333842	0.851847	0.0391903	distinct_causal	1	0	0	0	0
neuropil	ENSG00000102882	MAPK3	chr16:29983601:C:T	rs3814883	733	0.953332	0.0317564	0.985088	0.0322371	distinct_causal	1	1	1	0	0
neuropil	ENSG00000115234	SNX17	chr2:27363288:A:C	rs11695549	900	0.921428	0.0280405	0.949469	0.0295329	distinct_causal	0	0	0	0	1
neuropil	ENSG00000232956	SNHG15	chr7:44566499:C:T	rs6656	1757	0.806677	0.0187345	0.825411	0.0226972	distinct_causal	0	0	0	0	0
neuropil	ENSG00000263272	AC004148.1	chr17:5435463:G:C	rs980406	2488	0.928086	0.0156273	0.943713	0.0165594	distinct_causal	0	0	0	0	1
neuropil	ENSG00000223768	LINC00205	chr21:45291559:T:A	rs2838864	2376	0.858762	0.0141228	0.872885	0.0161795	distinct_causal	0	0	0	0	1
neuropil	ENSG00000075399	VPS9D1	chr16:89492889:A:G	rs4575535	1904	0.8261	0.0138659	0.839966	0.0165077	distinct_causal	1	0	0	0	0
neuropil	ENSG00000105185	PDCD5	chr19:32140368:C:T	rs8112050	2234	0.802005	0.0101312	0.812137	0.0124747	distinct_causal	0	1	1	0	0
neuropil	ENSG00000173915	ATP5MD	chr10:103096405:G:A	rs12412038	1505	0.819918	0.00987025	0.829788	0.0118949	distinct_causal	1	1	1	0	0
neuropil	ENSG00000147419	CCDC25	chr8:27584610:C:A	rs73229090	2435	0.88413	0.00777226	0.891902	0.00871425	distinct_causal	1	1	1	0	0
neuropil	ENSG00000140522	RLBP1	chr15:89300719:A:T	rs2238304	2060	0.9621	0.00715883	0.969259	0.00738588	distinct_causal	0	0	0	0	0
neuropil	ENSG00000263753	LINC00667	chr18:5297604:A:G	rs1893482	2259	0.934854	0.00367307	0.938527	0.00391365	distinct_causal	0	0	0	1	1
neuropil	ENSG00000182827	ACBD3	chr1:226203057:C:T	rs2377023	1699	0.954661	0.00366718	0.958328	0.00382664	distinct_causal	0	0	0	0	1
neuropil	ENSG00000196126	HLA-DRB1	chr6:32197667:A:G	rs2071278	6010	0.961521	0.00283648	0.964358	0.00294132	distinct_causal	1	0	0	0	0
neuropil	ENSG00000164574	GALNT10	chr5:154301187:A:T	rs11740474	2147	0.986176	0.00252808	0.988704	0.00255696	distinct_causal	1	0	0	0	0
neuropil	ENSG00000137411	VARS2	chr6:30931418:G:A	rs3095153	5697	0.996359	0.00184265	0.998201	0.00184597	distinct_causal	1	0	0	0	1
neuropil	ENSG00000165055	METTL2B	chr7:128080472:G:T	rs322827	1782	0.95529	0.0017855	0.957075	0.00186558	distinct_causal	0	0	0	0	0
neuropil	ENSG00000121716	PILRB	chr7:100715476:T:G	rs492430	978	0.911375	0.00165782	0.913033	0.00181573	distinct_causal	0	0	0	0	0
neuropil	ENSG00000138430	OLA1	chr2:174086454:C:T	rs10173857	1648	0.926815	0.00143754	0.928253	0.00154865	distinct_causal	0	0	0	0	0
neuropil	ENSG00000104863	LIN7B	chr19:49601982:C:T	rs6509439	1975	0.989765	0.00130261	0.991068	0.00131435	distinct_causal	1	0	0	0	0
neuropil	ENSG00000244239	AC007009.1	chr7:8262654:G:A	rs9472	2650	0.928417	0.00111994	0.929537	0.00120484	distinct_causal	0	0	0	1	1
neuropil	ENSG00000204138	PHACTR4	chr1:28397869:G:T	rs7526211	1333	0.996364	0.000713769	0.997078	0.000715861	distinct_causal	0	0	0	1	1
neuropil	ENSG00000286288	AL109809.5	chr20:1806080:T:G	rs127903	2321	0.851355	0.000699865	0.852055	0.000821385	distinct_causal	0	0	0	0	1
neuropil	ENSG00000180481	GLIPR1L2	chr12:75390993:C:T	rs7978856	1743	0.956922	0.000440976	0.957363	0.000460615	distinct_causal	0	0	0	1	1
neuropil	ENSG00000169609	C15orf40	chr15:82699986:T:G	rs4779050	1174	0.996096	0.000433484	0.99653	0.000434994	distinct_causal	1	0	0	0	1
neuropil	ENSG00000135976	ANKRD36	chr2:97080789:A:G	rs7575796	503	0.986265	0.000240649	0.986505	0.000243941	distinct_causal	1	0	0	0	0
neuropil	ENSG00000176840	MIR7-3HG	chr19:4772190:A:C	rs3760955	2229	0.976642	0.000202129	0.976844	0.000206921	distinct_causal	0	0	0	1	1
neuropil	ENSG00000106733	NMRK1	chr9:75087385:C:G	rs11144222	2065	0.996406	0.000158983	0.996565	0.000159531	distinct_causal	0	0	0	0	1
neuropil	ENSG00000189171	S100A13	chr1:153622147:A:G	rs9729773	1445	0.992774	9.31553e-05	0.992867	9.38245e-05	distinct_causal	0	0	0	0	1
neuropil	ENSG00000235109	ZSCAN31	chr6:27866307:A:G	rs13199772	1854	0.998975	9.24726e-05	0.999067	9.25589e-05	distinct_causal	1	0	0	0	0
neuropil	ENSG00000141759	TXNL4A	chr18:79818986:G:A	rs11664298	1817	0.998432	9.23942e-05	0.998524	9.25308e-05	distinct_causal	1	1	1	0	0
neuropil	ENSG00000108379	WNT3	chr17:46830897:C:T	rs9904865	1070	0.995779	4.66683e-05	0.995826	4.6864e-05	distinct_causal	0	0	0	1	1
neuropil	ENSG00000167720	SRR	chr17:2255684:T:C	rs12452620	1819	0.996572	3.90306e-05	0.996611	3.91633e-05	distinct_causal	0	0	0	0	1
neuropil	ENSG00000134809	TIMM10	chr11:57516515:C:T	rs2848626	1415	0.99957	3.57663e-05	0.999606	3.57804e-05	distinct_causal	0	0	0	1	1
neuropil	ENSG00000124587	PEX6	chr6:42968260:G:A	rs9471982	1392	0.994475	2.73171e-05	0.994502	2.74681e-05	distinct_causal	0	0	0	1	1
neuropil	ENSG00000213625	LEPROT	chr1:65388790:C:T	rs6588142	2012	0.994618	2.3553e-05	0.994642	2.36799e-05	distinct_causal	0	0	0	0	1
neuropil	ENSG00000188130	MAPK12	chr22:50249919:A:G	rs1555048	2349	0.999132	1.83165e-05	0.99915	1.8332e-05	distinct_causal	0	0	0	0	1
neuropil	ENSG00000269893	SNHG8	chr4:118351048:T:C	rs12503632	1624	0.996714	1.53308e-05	0.99673	1.53811e-05	distinct_causal	0	0	0	1	1
neuropil	ENSG00000147813	NAPRT	chr8:143599607:G:T	rs10282929	2009	0.999287	1.06239e-05	0.999297	1.06314e-05	distinct_causal	0	0	0	0	1
neuropil	ENSG00000241231	AC068308.1	chr3:181015362:C:T	rs7647398	1129	0.999988	1.38111e-06	0.999989	1.38112e-06	distinct_causal	1	0	0	0	0
neuropil	ENSG00000166275	BORCS7	chr10:102864315:G:A	rs4917985	1497	0.999999	3.07562e-07	0.999999	3.07563e-07	distinct_causal	1	0	0	0	1
neuropil	ENSG00000204525	HLA-C	chr6:30830920:C:T	rs1264347	5740	1	1.62573e-09	1	1.62573e-09	distinct_causal	1	0	0	0	0
neuropil	ENSG00000182600	SNORC	chr2:232878399:A:G	rs778371	2321	1	5.01003e-11	1	5.01003e-11	distinct_causal	1	0	0	0	0
neuropil	ENSG00000115380	EFEMP1	chr2:55855440:C:T	rs17369648	2136	0.221453	0.610595	0.832047	0.733846	follow_up	0	0	0	0	1
neuropil	ENSG00000100902	PSMA6	chr14:35338540:C:T	rs9322947	1844	0.323979	0.593444	0.917423	0.64686	follow_up	0	0	0	0	0
neuropil	ENSG00000204308	RNF5	chr6:32197667:A:G	rs2071278	3418	0.352503	0.583813	0.936317	0.623521	follow_up	1	0	0	0	0
neuropil	ENSG00000003509	NDUFAF7	chr2:37339233:A:G	rs7563610	1960	0.10387	0.537134	0.641004	0.837957	follow_up	1	0	0	0	0
neuropil	ENSG00000070770	CSNK2A2	chr16:58625403:T:G	rs149165	2027	0.110873	0.509585	0.620458	0.821305	follow_up	1	0	0	0	0
neuropil	ENSG00000182774	RPS17	chr15:82699986:T:G	rs4779050	1042	0.0385609	0.960454	0.999015	0.961401	strong_coloc	1	0	0	0	1
neuropil	ENSG00000112667	DNPH1	chr6:43182564:G:C	rs16868993	1102	0.0403504	0.956756	0.997107	0.959533	strong_coloc	0	0	0	0	1
neuropil	ENSG00000228696	ARL17B	chr17:46188473:C:T	rs2532240	1590	0.0231231	0.930089	0.953212	0.975742	strong_coloc	1	0	0	0	1
neuropil	ENSG00000153291	SLC25A27	chr6:46714163:T:G	rs6899519	1689	0.0177417	0.883501	0.901243	0.980314	strong_coloc	0	0	0	0	1
neuropil	ENSG00000148600	CDHR1	chr10:84194464:C:T	rs7916271	2473	0.014178	0.863256	0.877434	0.983842	strong_coloc	0	0	1	1	1
neuropil	ENSG00000176956	LY6H	chr8:143162209:C:G	rs7835985	2480	0.0420609	0.847514	0.889575	0.952718	strong_coloc	0	0	0	0	0
pnn	ENSG00000144034	TPRKB	chr2:73610828:A:G	rs6546857	1336	0.774928	0.0279203	0.802848	0.0347766	distinct_causal	1	0	0	0	0
pnn	ENSG00000147813	NAPRT	chr8:143788531:G:A	rs11136325	2012	0.91522	0.0098642	0.925085	0.010663	distinct_causal	1	0	0	0	0
pnn	ENSG00000124587	PEX6	chr6:43192637:T:C	rs113113059	1393	0.973406	0.00328672	0.976693	0.00336515	distinct_causal	1	0	0	0	0
pnn	ENSG00000066248	NGEF	chr2:232878399:A:G	rs778371	2169	0.961691	0.0026215	0.964313	0.00271852	distinct_causal	1	0	0	0	0
pnn	ENSG00000180481	GLIPR1L2	chr12:74954419:C:G	rs1526803	1770	0.952249	0.00124476	0.953494	0.00130548	distinct_causal	0	0	0	0	0
pnn	ENSG00000140545	MFGE8	chr15:89300719:A:T	rs2238304	2084	0.983225	0.000553393	0.983778	0.000562518	distinct_causal	0	0	0	0	0
pnn	ENSG00000135446	CDK4	chr12:57289173:C:T	rs61937595	1290	0.999937	5.5668e-06	0.999942	5.56712e-06	distinct_causal	1	0	0	0	0
spd01	ENSG00000238083	LRRC37A2	chr17:46215839:A:G	rs2696609	1135	0.619875	0.380117	0.999992	0.38012	distinct_causal	1	0	0	0	1
spd01	ENSG00000214401	KANSL1-AS1	chr17:46130521:C:T	rs10514904	2161	0.722171	0.274922	0.997093	0.275723	distinct_causal	1	1	1	0	1
spd01	ENSG00000188732	FAM221A	chr7:23682520:C:G	rs34216588	1977	0.711677	0.101847	0.813523	0.125192	distinct_causal	0	0	0	0	1
spd01	ENSG00000263753	LINC00667	chr18:5276803:T:C	rs9960071	2259	0.879034	0.00984685	0.888881	0.0110778	distinct_causal	0	0	0	0	1
spd01	ENSG00000134809	TIMM10	chr11:57743351:G:T	rs11229113	1415	0.924659	0.00784157	0.9325	0.00840919	distinct_causal	1	0	0	0	0
spd01	ENSG00000204574	ABCF1	chr6:30107836:T:C	rs2023473	3498	0.955844	0.00647395	0.962318	0.00672746	distinct_causal	1	0	0	0	0
spd01	ENSG00000204525	HLA-C	chr6:30830920:C:T	rs1264347	5740	0.977939	0.00316637	0.981106	0.00322734	distinct_causal	1	0	0	0	0
spd01	ENSG00000180481	GLIPR1L2	chr12:75390993:C:T	rs7978856	1743	0.956918	0.000442395	0.95736	0.000462099	distinct_causal	0	0	1	1	1
spd01	ENSG00000189171	S100A13	chr1:153625618:T:C	rs28754733	1445	0.993609	3.3801e-05	0.993642	3.40173e-05	distinct_causal	0	0	1	1	1
spd01	ENSG00000124587	PEX6	chr6:42969162:C:T	rs3805953	1392	0.994454	3.26521e-05	0.994487	3.28331e-05	distinct_causal	0	0	0	1	1
spd01	ENSG00000182600	SNORC	chr2:232878399:A:G	rs778371	2321	0.999999	7.40488e-08	0.999999	7.40488e-08	distinct_causal	1	0	0	0	0
spd01	ENSG00000015592	STMN4	chr8:27240919:C:T	rs1562330	2662	0.999999	6.58962e-09	0.999999	6.58962e-09	distinct_causal	0	0	0	1	1
spd01	ENSG00000263272	AC004148.1	chr17:5478547:C:T	rs3865350	2488	0.0702356	0.924359	0.994594	0.929383	strong_coloc	0	0	0	0	1
spd01	ENSG00000153291	SLC25A27	chr6:46714163:T:G	rs6899519	1689	0.0177845	0.880701	0.898486	0.980206	strong_coloc	0	0	0	0	1
spd02	ENSG00000264589	MAPT-AS1	chr17:46188473:C:T	rs2532240	2543	0.62801	0.367542	0.995552	0.369184	distinct_causal	1	0	0	0	1
spd02	ENSG00000214401	KANSL1-AS1	chr17:46130521:C:T	rs10514904	2161	0.728917	0.271078	0.999995	0.271079	distinct_causal	1	1	1	0	1
spd02	ENSG00000108384	RAD51C	chr17:59019703:G:A	rs35057477	1084	0.624934	0.241011	0.865945	0.278322	distinct_causal	0	0	0	1	1
spd02	ENSG00000283839	AC096667.1	chr2:184595568:C:A	rs11888068	1590	0.801676	0.175349	0.977026	0.179473	distinct_causal	0	0	0	0	1
spd02	ENSG00000029725	RABEP1	chr17:5422842:G:A	rs2189336	2250	0.82477	0.0503885	0.875159	0.0575764	distinct_causal	0	0	0	0	0
spd02	ENSG00000263272	AC004148.1	chr17:5422842:G:A	rs2189336	2488	0.807639	0.0496596	0.857299	0.0579256	distinct_causal	0	0	0	0	0
spd02	ENSG00000115234	SNX17	chr2:27488764:T:C	rs1260328	900	0.921318	0.0423352	0.963653	0.043932	distinct_causal	0	0	0	0	1
spd02	ENSG00000140522	RLBP1	chr15:89212217:A:C	rs979171	2060	0.861884	0.0393646	0.901249	0.0436778	distinct_causal	0	0	0	0	0
spd02	ENSG00000204435	CSNK2B	chr6:31353490:A:C	rs2596500	3953	0.803263	0.0254325	0.828695	0.0306897	distinct_causal	1	0	0	0	0
spd02	ENSG00000137411	VARS2	chr6:30931418:G:A	rs3095153	5697	0.89439	0.0207824	0.915173	0.0227088	distinct_causal	1	0	0	0	0
spd02	ENSG00000143374	TARS2	chr1:150143220:A:T	rs12138231	1424	0.786456	0.0188027	0.805259	0.0233499	distinct_causal	1	0	0	0	0
spd02	ENSG00000223768	LINC00205	chr21:45238186:G:A	rs8131476	2376	0.863232	0.0138824	0.877115	0.0158274	distinct_causal	0	0	0	1	1
spd02	ENSG00000171759	PAH	chr12:103200284:C:T	rs10860960	1712	0.869752	0.013402	0.883154	0.0151751	distinct_causal	1	0	0	0	0
spd02	ENSG00000163938	GNL3	chr3:52781889:T:C	rs2710323	1334	0.903782	0.012581	0.916363	0.0137293	distinct_causal	1	0	0	0	0
spd02	ENSG00000233930	KRTAP5-AS1	chr11:1545912:G:C	rs61869670	2391	0.83874	0.0124657	0.851206	0.0146448	distinct_causal	0	0	0	1	1
spd02	ENSG00000147419	CCDC25	chr8:27584610:C:A	rs73229090	2435	0.814778	0.011988	0.826766	0.0144998	distinct_causal	1	0	0	0	0
spd02	ENSG00000145428	RNF175	chr4:153844244:C:T	rs6851389	1938	0.87645	0.00989659	0.886347	0.0111656	distinct_causal	0	0	0	0	0
spd02	ENSG00000182827	ACBD3	chr1:226602300:C:T	rs41314284	1699	0.887162	0.00965759	0.89682	0.0107687	distinct_causal	0	0	0	0	0
spd02	ENSG00000160678	S100A1	chr1:153910068:A:C	rs10908525	1441	0.902902	0.00691004	0.909812	0.00759502	distinct_causal	0	0	0	0	0
spd02	ENSG00000116254	CHD5	chr1:6669689:G:A	rs2294528	1774	0.844315	0.00676367	0.851079	0.00794717	distinct_causal	0	0	0	0	0
spd02	ENSG00000226762	LINC02668	chr10:3777522:C:T	rs1043009	2919	0.922694	0.00463302	0.927327	0.0049961	distinct_causal	1	0	0	0	0
spd02	ENSG00000233175	AC008105.1	chr17:45733485:G:C	rs77807457	1702	0.954309	0.00365307	0.957962	0.00381338	distinct_causal	1	0	0	0	1
spd02	ENSG00000105185	PDCD5	chr19:32581212:C:G	rs11084660	2234	0.87471	0.00340744	0.878117	0.00388039	distinct_causal	0	0	1	1	1
spd02	ENSG00000121716	PILRB	chr7:100715476:T:G	rs492430	978	0.915286	0.00149304	0.916779	0.00162857	distinct_causal	0	0	0	0	0
spd02	ENSG00000204138	PHACTR4	chr1:28706068:G:A	rs61786047	1333	0.994617	0.00101289	0.99563	0.00101733	distinct_causal	1	0	0	0	0
spd02	ENSG00000167720	SRR	chr17:2254480:A:G	rs12943566	1819	0.991808	0.000875623	0.992683	0.000882077	distinct_causal	0	0	0	0	0
spd02	ENSG00000213625	LEPROT	chr1:65860361:G:C	rs2801580	2012	0.985756	0.00082949	0.986585	0.000840769	distinct_causal	1	0	0	0	0
spd02	ENSG00000179344	HLA-DQB1	chr6:32197667:A:G	rs2071278	6604	0.99299	0.0007262	0.993716	0.000730793	distinct_causal	1	0	1	0	0
spd02	ENSG00000244239	AC007009.1	chr7:8263779:A:G	rs3757509	2650	0.928321	0.000714179	0.929035	0.000768732	distinct_causal	0	0	0	1	1
spd02	ENSG00000286288	AL109809.5	chr20:1806080:T:G	rs127903	2321	0.851355	0.000699873	0.852055	0.000821394	distinct_causal	0	0	0	0	1
spd02	ENSG00000240344	PPIL3	chr2:201127684:C:A	rs6728771	1348	0.889936	0.000650253	0.890587	0.00073014	distinct_causal	0	0	0	0	1
spd02	ENSG00000213523	SRA1	chr5:140606732:A:G	rs2569176	1136	0.994979	0.000561738	0.995541	0.000564255	distinct_causal	0	0	0	0	0
spd02	ENSG00000180481	GLIPR1L2	chr12:75390993:C:T	rs7978856	1743	0.95692	0.000443287	0.957363	0.000463029	distinct_causal	0	0	1	1	1
spd02	ENSG00000176840	MIR7-3HG	chr19:4772190:A:C	rs3760955	2229	0.976642	0.000202047	0.976845	0.000206836	distinct_causal	0	0	0	1	1
spd02	ENSG00000166275	BORCS7	chr10:103096405:G:A	rs12412038	1497	0.998641	0.000148724	0.99879	0.000148904	distinct_causal	1	0	0	0	0
spd02	ENSG00000135976	ANKRD36	chr2:96835038:A:G	rs78381888	503	0.987482	0.000135694	0.987618	0.000137396	distinct_causal	1	0	0	0	0
spd02	ENSG00000112619	PRPH2	chr6:42550968:G:A	rs9381192	1315	0.994132	9.73365e-05	0.994229	9.79015e-05	distinct_causal	0	0	0	1	1
spd02	ENSG00000106733	NMRK1	chr9:75092384:A:T	rs11144225	2065	0.996502	7.63333e-05	0.996578	7.65954e-05	distinct_causal	0	0	0	1	1
spd02	ENSG00000189171	S100A13	chr1:153625618:T:C	rs28754733	1445	0.993367	4.92736e-05	0.993416	4.96001e-05	distinct_causal	0	0	1	0	1
spd02	ENSG00000108379	WNT3	chr17:46830897:C:T	rs9904865	1070	0.995779	4.66998e-05	0.995826	4.68956e-05	distinct_causal	0	0	0	1	1
spd02	ENSG00000134809	TIMM10	chr11:57516515:C:T	rs2848626	1415	0.999569	3.68031e-05	0.999606	3.68176e-05	distinct_causal	0	0	0	1	1
spd02	ENSG00000124587	PEX6	chr6:42977112:C:T	rs6907751	1392	0.994477	2.54763e-05	0.994502	2.56171e-05	distinct_causal	0	0	0	0	1
spd02	ENSG00000188130	MAPK12	chr22:50249919:A:G	rs1555048	2349	0.999133	1.82384e-05	0.999151	1.82539e-05	distinct_causal	0	0	0	0	1
spd02	ENSG00000269893	SNHG8	chr4:118351048:T:C	rs12503632	1624	0.996717	1.51566e-05	0.996732	1.52063e-05	distinct_causal	0	0	0	1	1
spd02	ENSG00000147813	NAPRT	chr8:143599607:G:T	rs10282929	2009	0.999308	6.76431e-06	0.999315	6.76895e-06	distinct_causal	0	0	0	0	1
spd02	ENSG00000241231	AC068308.1	chr3:181015362:C:T	rs7647398	1129	0.999973	3.0101e-06	0.999976	3.01017e-06	distinct_causal	1	0	1	0	0
spd02	ENSG00000176681	LRRC37A	chr17:46188473:C:T	rs2532240	1802	0.999987	7.32445e-07	0.999988	7.32454e-07	distinct_causal	1	0	0	0	1
spd02	ENSG00000204525	HLA-C	chr6:30830920:C:T	rs1264347	5740	1	1.94044e-09	1	1.94044e-09	distinct_causal	1	0	0	0	0
spd02	ENSG00000182600	SNORC	chr2:232872422:C:A	rs812383	2321	1	1.08178e-12	1	1.08178e-12	distinct_causal	0	0	0	0	1
spd02	ENSG00000235109	ZSCAN31	chr6:27866307:A:G	rs13199772	1854	1	1.25639e-14	1	1.25639e-14	distinct_causal	1	0	0	0	0
spd02	ENSG00000166913	YWHAB	chr20:44907814:C:T	rs8356	1560	0.276185	0.680425	0.95661	0.711288	follow_up	0	0	1	0	1
spd02	ENSG00000104529	EEF1D	chr8:143793775:G:A	rs10092551	1974	0.0718415	0.651655	0.723496	0.900702	follow_up	1	0	1	0	0
spd02	ENSG00000136144	RCBTB1	chr13:49605318:T:C	rs7322886	1732	0.0675662	0.600514	0.66808	0.898865	follow_up	0	0	0	0	0
spd02	ENSG00000115380	EFEMP1	chr2:55803296:C:T	rs1985160	2136	0.228668	0.598597	0.827265	0.723585	follow_up	0	0	0	0	0
spd02	ENSG00000238083	LRRC37A2	chr17:46201376:A:G	rs17664048	1135	0.409508	0.590487	0.999995	0.59049	follow_up	1	0	0	0	1
spd02	ENSG00000182774	RPS17	chr15:82699986:T:G	rs4779050	1042	0.0351747	0.962686	0.997861	0.96475	strong_coloc	1	0	1	0	1
spd02	ENSG00000112667	DNPH1	chr6:43182564:G:C	rs16868993	1102	0.045964	0.947488	0.993452	0.953733	strong_coloc	0	0	0	0	1
spd02	ENSG00000176956	LY6H	chr8:143169111:G:A	rs7830479	2480	0.0231745	0.941229	0.964404	0.97597	strong_coloc	0	0	0	0	1
spd02	ENSG00000115266	APC2	chr19:1457371:C:T	rs3894776	2019	0.0168567	0.92622	0.943077	0.982126	strong_coloc	0	0	0	0	1
spd02	ENSG00000070366	SMG6	chr17:2296552:C:T	rs216200	1821	0.0887171	0.899521	0.988238	0.910227	strong_coloc	0	0	1	0	0
spd02	ENSG00000153291	SLC25A27	chr6:46714163:T:G	rs6899519	1689	0.0177417	0.883501	0.901243	0.980314	strong_coloc	0	0	0	0	1
spd02	ENSG00000172922	RNASEH2C	chr11:65616284:G:T	rs58950470	1215	0.0499464	0.86377	0.913716	0.945337	strong_coloc	0	0	0	0	0
spd02	ENSG00000228696	ARL17B	chr17:46188473:C:T	rs2532240	1590	0.0593321	0.80878	0.868112	0.931654	strong_coloc	1	0	0	0	1
spd03	ENSG00000238083	LRRC37A2	chr17:46201376:A:G	rs17664048	1135	0.634483	0.365509	0.999992	0.365512	distinct_causal	1	0	0	0	1
spd03	ENSG00000127616	SMARCA4	chr19:11294001:A:C	rs450069	1586	0.566524	0.292995	0.859519	0.340882	distinct_causal	0	0	1	0	1
spd03	ENSG00000214401	KANSL1-AS1	chr17:46130521:C:T	rs10514904	2161	0.72484	0.275146	0.999986	0.27515	distinct_causal	1	1	1	0	1
spd03	ENSG00000166913	YWHAB	chr20:44907814:C:T	rs8356	1560	0.786991	0.0603207	0.847312	0.0711907	distinct_causal	0	0	1	0	0
spd03	ENSG00000233930	KRTAP5-AS1	chr11:1603459:G:A	rs7481815	2391	0.845389	0.022197	0.867586	0.0255848	distinct_causal	0	0	0	0	1
spd03	ENSG00000223768	LINC00205	chr21:45621894:G:T	rs11701130	2376	0.813284	0.0187999	0.832084	0.0225937	distinct_causal	0	0	0	0	0
spd03	ENSG00000204256	BRD2	chr6:32668221:G:T	rs9274623	4979	0.856916	0.0139742	0.87089	0.0160458	distinct_causal	1	0	0	0	0
spd03	ENSG00000166275	BORCS7	chr10:103096405:G:A	rs12412038	1497	0.870162	0.0115079	0.88167	0.0130524	distinct_causal	1	0	0	0	0
spd03	ENSG00000204138	PHACTR4	chr1:28706068:G:A	rs61786047	1333	0.88291	0.0113304	0.89424	0.0126705	distinct_causal	1	0	0	0	0
spd03	ENSG00000121716	PILRB	chr7:100715476:T:G	rs492430	978	0.826431	0.0100677	0.836498	0.0120355	distinct_causal	0	0	0	0	0
spd03	ENSG00000213523	SRA1	chr5:140361785:C:A	rs717097	1136	0.985951	0.00886173	0.994813	0.00890794	distinct_causal	0	0	0	0	1
spd03	ENSG00000164929	BAALC	chr8:102664377:T:C	rs7002992	2355	0.850327	0.0035871	0.853914	0.00420077	distinct_causal	0	0	0	0	0
spd03	ENSG00000235109	ZSCAN31	chr6:27866307:A:G	rs13199772	1854	0.960805	0.00353878	0.964344	0.00366963	distinct_causal	1	0	0	0	0
spd03	ENSG00000196535	MYO18A	chr17:29578655:A:G	rs563976	1032	0.883945	0.00118852	0.885134	0.00134276	distinct_causal	0	0	0	0	1
spd03	ENSG00000167720	SRR	chr17:2254480:A:G	rs12943566	1819	0.992945	0.00112211	0.994067	0.0011288	distinct_causal	0	0	0	0	0
spd03	ENSG00000176840	MIR7-3HG	chr19:4966030:C:T	rs35502362	2229	0.970662	0.00103119	0.971693	0.00106123	distinct_causal	0	0	0	0	0
spd03	ENSG00000180481	GLIPR1L2	chr12:74954419:C:G	rs1526803	1743	0.953685	0.000641375	0.954326	0.000672071	distinct_causal	0	0	1	0	0
spd03	ENSG00000189171	S100A13	chr1:153910068:A:C	rs10908525	1445	0.98552	0.00061181	0.986132	0.000620414	distinct_causal	0	0	1	0	0
spd03	ENSG00000112619	PRPH2	chr6:42703701:G:A	rs12333241	1315	0.994016	0.000199711	0.994216	0.000200873	distinct_causal	0	0	0	0	1
spd03	ENSG00000134809	TIMM10	chr11:57516515:C:T	rs2848626	1415	0.999035	8.89676e-05	0.999124	8.90456e-05	distinct_causal	0	0	0	1	1
spd03	ENSG00000176681	LRRC37A	chr17:46188473:C:T	rs2532240	1802	0.9996	4.1348e-05	0.999641	4.13628e-05	distinct_causal	1	0	0	0	0
spd03	ENSG00000108379	WNT3	chr17:46809587:T:C	rs11653738	1070	0.995787	2.90334e-05	0.995816	2.91554e-05	distinct_causal	0	0	0	1	1
spd03	ENSG00000124587	PEX6	chr6:42979275:G:C	rs9462860	1392	0.994465	2.81777e-05	0.994494	2.83337e-05	distinct_causal	0	0	0	0	1
spd03	ENSG00000147813	NAPRT	chr8:143599607:G:T	rs10282929	2009	0.999308	6.76398e-06	0.999315	6.76862e-06	distinct_causal	0	0	0	0	1
spd03	ENSG00000182600	SNORC	chr2:232878399:A:G	rs778371	2321	0.999998	1.43354e-07	0.999999	1.43354e-07	distinct_causal	1	0	0	0	0
spd03	ENSG00000204525	HLA-C	chr6:30830920:C:T	rs1264347	5740	1	6.7651e-08	1	6.76511e-08	distinct_causal	1	0	0	0	0
spd03	ENSG00000176956	LY6H	chr8:143169111:G:A	rs7830479	2480	0.0963407	0.529191	0.625532	0.845986	follow_up	0	0	0	0	0
spd03	ENSG00000231889	TRAF3IP2-AS1	chr6:111501486:A:G	rs9487653	1552	0.103874	0.504979	0.608853	0.829394	follow_up	0	0	0	0	0
spd03	ENSG00000153291	SLC25A27	chr6:46714163:T:G	rs6899519	1689	0.0177458	0.883223	0.900969	0.980304	strong_coloc	0	0	0	0	1
spd04	ENSG00000136631	VPS45	chr1:150143220:A:T	rs12138231	945	0.856046	0.0126868	0.868733	0.0146038	distinct_causal	1	0	0	0	0
spd04	ENSG00000073169	SELENOO	chr22:50671307:G:A	rs713692	2275	0.851987	0.0116865	0.863673	0.0135312	distinct_causal	1	0	0	0	0
spd04	ENSG00000015592	STMN4	chr8:27584610:C:A	rs73229090	2572	0.948995	0.0116611	0.960656	0.0121387	distinct_causal	1	0	0	0	0
spd04	ENSG00000175376	EIF1AD	chr11:65616284:G:T	rs58950470	1282	0.887391	0.010563	0.897954	0.0117634	distinct_causal	0	0	0	0	0
spd04	ENSG00000135976	ANKRD36	chr2:97080789:A:G	rs7575796	490	0.92547	0.00580329	0.931274	0.00623156	distinct_causal	1	0	0	0	0
spd04	ENSG00000188732	FAM221A	chr7:23680147:G:A	rs56391241	1948	0.993764	0.0018122	0.995576	0.00182025	distinct_causal	0	0	0	0	0
spd04	ENSG00000124587	PEX6	chr6:43192637:T:C	rs113113059	1380	0.990282	0.000461823	0.990744	0.000466138	distinct_causal	1	0	0	0	0
spd04	ENSG00000189171	S100A13	chr1:153635640:G:C	rs28518786	1419	0.993502	4.11618e-05	0.993543	4.14293e-05	distinct_causal	0	0	1	0	0
spd04	ENSG00000204954	C12orf73	chr12:104225911:G:A	rs4321026	2398	0.285001	0.535888	0.82089	0.652814	follow_up	0	0	0	0	0
spd04	ENSG00000149782	PLCB3	chr11:63971967:C:T	rs480211	1217	0.0803081	0.505456	0.585764	0.8629	follow_up	0	0	0	0	0
spd04	ENSG00000214401	KANSL1-AS1	chr17:46188473:C:T	rs2532240	2153	0.118041	0.881506	0.999548	0.881905	strong_coloc	1	1	1	0	0
spd05	ENSG00000214401	KANSL1-AS1	chr17:46256686:G:A	rs62073157	2161	0.724429	0.273519	0.997948	0.274081	distinct_causal	1	1	1	0	1
spd05	ENSG00000213523	SRA1	chr5:140644906:A:G	rs702398	1136	0.864062	0.127038	0.9911	0.128179	distinct_causal	0	0	0	0	1
spd05	ENSG00000204525	HLA-C	chr6:30830920:C:T	rs1264347	5740	0.850153	0.0523184	0.902471	0.0579724	distinct_causal	1	0	0	0	0
spd05	ENSG00000115234	SNX17	chr2:27360406:A:G	rs6716894	900	0.943664	0.0213608	0.965025	0.0221349	distinct_causal	0	0	0	1	1
spd05	ENSG00000166275	BORCS7	chr10:103096405:G:A	rs12412038	1497	0.785345	0.0195641	0.804909	0.024306	distinct_causal	1	0	0	0	0
spd05	ENSG00000160678	S100A1	chr1:153910068:A:C	rs10908525	1441	0.890933	0.0156278	0.906561	0.0172386	distinct_causal	0	0	0	0	0
spd05	ENSG00000223768	LINC00205	chr21:45291559:T:A	rs2838864	2376	0.863839	0.0137519	0.877591	0.0156701	distinct_causal	0	0	0	0	1
spd05	ENSG00000263272	AC004148.1	chr17:5435463:G:C	rs980406	2488	0.925313	0.0130199	0.938332	0.0138756	distinct_causal	0	0	0	0	1
spd05	ENSG00000196756	SNHG17	chr20:38856815:G:A	rs4812325	1587	0.909472	0.00749605	0.916968	0.00817482	distinct_causal	1	0	0	0	0
spd05	ENSG00000189171	S100A13	chr1:153910068:A:C	rs10908525	1445	0.890726	0.00720585	0.897932	0.00802494	distinct_causal	0	0	1	0	0
spd05	ENSG00000106624	AEBP1	chr7:44566499:C:T	rs6656	1778	0.909582	0.00214566	0.911728	0.0023534	distinct_causal	0	0	0	0	0
spd05	ENSG00000176681	LRRC37A	chr17:46188473:C:T	rs2532240	1802	0.98666	0.00175078	0.988411	0.00177131	distinct_causal	1	0	0	0	0
spd05	ENSG00000197885	NKIRAS1	chr3:24161904:T:A	rs17014255	1967	0.849326	0.00166761	0.850993	0.0019596	distinct_causal	0	0	0	0	1
spd05	ENSG00000176840	MIR7-3HG	chr19:4966030:C:T	rs35502362	2229	0.966381	0.00103409	0.967415	0.00106892	distinct_causal	0	0	0	0	0
spd05	ENSG00000179344	HLA-DQB1	chr6:32197667:A:G	rs2071278	6604	0.992052	0.000781882	0.992833	0.000787526	distinct_causal	1	0	1	0	0
spd05	ENSG00000286288	AL109809.5	chr20:1804946:T:C	rs687916	2321	0.851358	0.000693368	0.852051	0.000813763	distinct_causal	0	0	0	1	1
spd05	ENSG00000180481	GLIPR1L2	chr12:75481133:G:A	rs2242435	1743	0.955326	0.000578932	0.955905	0.000605637	distinct_causal	0	0	1	1	1
spd05	ENSG00000168071	CCDC88B	chr11:64350654:C:T	rs1199046	1206	0.957782	0.000553157	0.958336	0.000577205	distinct_causal	0	0	0	0	1
spd05	ENSG00000106733	NMRK1	chr9:74743829:T:C	rs500102	2065	0.994173	0.000288227	0.994461	0.000289832	distinct_causal	1	0	0	0	0
spd05	ENSG00000112619	PRPH2	chr6:42703701:G:A	rs12333241	1315	0.993547	0.000238368	0.993785	0.000239859	distinct_causal	0	0	0	0	1
spd05	ENSG00000269893	SNHG8	chr4:117807402:T:C	rs17864935	1624	0.99601	5.69435e-05	0.996067	5.71683e-05	distinct_causal	0	0	0	0	0
spd05	ENSG00000108379	WNT3	chr17:46830897:C:T	rs9904865	1070	0.995767	4.84898e-05	0.995815	4.86936e-05	distinct_causal	0	0	0	1	1
spd05	ENSG00000134809	TIMM10	chr11:57516515:C:T	rs2848626	1415	0.999512	4.19344e-05	0.999554	4.19531e-05	distinct_causal	0	0	0	1	1
spd05	ENSG00000124587	PEX6	chr6:42979275:G:C	rs9462860	1392	0.994475	2.71952e-05	0.994502	2.73456e-05	distinct_causal	0	0	0	0	1
spd05	ENSG00000147813	NAPRT	chr8:143599607:G:T	rs10282929	2009	0.999308	6.76173e-06	0.999315	6.76637e-06	distinct_causal	0	0	0	0	1
spd05	ENSG00000182600	SNORC	chr2:232872422:C:A	rs812383	2321	1	1.15266e-12	1	1.15266e-12	distinct_causal	0	0	0	0	1
spd05	ENSG00000238083	LRRC37A2	chr17:46201376:A:G	rs17664048	1135	0.367825	0.63217	0.999995	0.632173	follow_up	1	0	0	0	1
spd05	ENSG00000100387	RBX1	chr22:41191552:T:A	rs9607782	1248	0.0805725	0.60772	0.688292	0.882939	follow_up	1	0	1	0	0
spd05	ENSG00000108599	AKAP10	chr17:20023523:A:G	rs7218708	977	0.0708001	0.549121	0.619921	0.885792	follow_up	0	0	0	0	0
spd05	ENSG00000167720	SRR	chr17:2296552:C:T	rs216200	1819	0.389349	0.548507	0.937856	0.584852	follow_up	0	0	0	0	0
spd05	ENSG00000254427	LINC02696	chr11:45351929:G:C	rs12418562	1776	0.0846196	0.547167	0.631787	0.866063	follow_up	0	0	0	1	1
spd05	ENSG00000171604	CXXC5	chr5:139685595:A:G	rs35123781	871	0.0782147	0.535476	0.61369	0.87255	follow_up	1	0	0	0	0
spd05	ENSG00000228696	ARL17B	chr17:46188473:C:T	rs2532240	1590	0.0212175	0.938433	0.95965	0.97789	strong_coloc	1	0	0	0	0
spd05	ENSG00000153291	SLC25A27	chr6:46714163:T:G	rs6899519	1689	0.0177417	0.883501	0.901243	0.980314	strong_coloc	0	0	0	0	1
spd05	ENSG00000136169	SETDB2	chr13:49605318:T:C	rs7322886	1745	0.0471005	0.847424	0.894525	0.947346	strong_coloc	0	0	0	0	0
spd05	ENSG00000115380	EFEMP1	chr2:55970141:C:T	rs7564878	2136	0.125021	0.822075	0.947096	0.867995	strong_coloc	0	0	0	0	1
spd05	ENSG00000176956	LY6H	chr8:143169111:G:A	rs7830479	2480	0.0496164	0.808856	0.858472	0.942204	strong_coloc	0	0	0	0	0
spd06	ENSG00000214401	KANSL1-AS1	chr17:46215839:A:G	rs2696609	2161	0.763158	0.236837	0.999995	0.236838	distinct_causal	1	1	1	0	1
spd06	ENSG00000138182	KIF20B	chr10:89808197:G:A	rs1998645	2158	0.752571	0.0734862	0.826058	0.0889602	distinct_causal	0	0	0	0	0
spd06	ENSG00000223768	LINC00205	chr21:45238186:G:A	rs8131476	2376	0.82929	0.0163135	0.845603	0.0192921	distinct_causal	0	0	0	0	1
spd06	ENSG00000154146	NRGN	chr11:124743036:A:G	rs12293670	2136	0.899951	0.015769	0.91572	0.0172204	distinct_causal	1	0	0	0	0
spd06	ENSG00000176840	MIR7-3HG	chr19:4966030:C:T	rs35502362	2229	0.920146	0.0116144	0.93176	0.012465	distinct_causal	0	0	0	0	0
spd06	ENSG00000241231	AC068308.1	chr3:181015362:C:T	rs7647398	1129	0.958971	0.00552079	0.964492	0.00572404	distinct_causal	1	0	1	0	0
spd06	ENSG00000176681	LRRC37A	chr17:46188473:C:T	rs2532240	1802	0.955995	0.00464598	0.960641	0.00483634	distinct_causal	1	0	0	0	0
spd06	ENSG00000179344	HLA-DQB1	chr6:32197667:A:G	rs2071278	6604	0.968773	0.00425786	0.973031	0.00437588	distinct_causal	1	0	1	0	0
spd06	ENSG00000286288	AL109809.5	chr20:1660500:T:C	rs4814411	2321	0.825761	0.00369101	0.829452	0.00444994	distinct_causal	0	0	0	0	0
spd06	ENSG00000164116	GUCY1A1	chr4:156136819:G:A	rs62326770	2203	0.935272	0.00229392	0.937566	0.00244668	distinct_causal	0	0	0	0	1
spd06	ENSG00000106733	NMRK1	chr9:74743829:T:C	rs500102	2065	0.975925	0.00157725	0.977503	0.00161355	distinct_causal	1	0	0	0	0
spd06	ENSG00000189171	S100A13	chr1:153910068:A:C	rs10908525	1445	0.973032	0.00140609	0.974438	0.00144298	distinct_causal	0	0	1	0	0
spd06	ENSG00000180481	GLIPR1L2	chr12:74954419:C:G	rs1526803	1743	0.945403	0.00133644	0.94674	0.00141163	distinct_causal	0	0	1	0	0
spd06	ENSG00000147813	NAPRT	chr8:143823571:C:T	rs55930529	2009	0.995371	0.00129212	0.996663	0.00129644	distinct_causal	1	0	0	0	0
spd06	ENSG00000162244	RPL29	chr3:52304836:T:C	rs9311474	689	0.976382	0.00124048	0.977622	0.00126888	distinct_causal	1	0	0	0	0
spd06	ENSG00000173915	ATP5MD	chr10:103096405:G:A	rs12412038	1505	0.984421	0.000845049	0.985266	0.000857686	distinct_causal	1	0	1	0	0
spd06	ENSG00000234327	AC012146.1	chr17:5422842:G:A	rs2189336	2181	0.937311	0.000760972	0.938072	0.000811208	distinct_causal	0	0	0	0	0
spd06	ENSG00000269893	SNHG8	chr4:117807402:T:C	rs17864935	1624	0.988691	0.00055377	0.989245	0.000559791	distinct_causal	0	0	0	0	0
spd06	ENSG00000112619	PRPH2	chr6:42703701:G:A	rs12333241	1315	0.993964	0.00020104	0.994165	0.00020222	distinct_causal	0	0	0	0	1
spd06	ENSG00000160678	S100A1	chr1:153910068:A:C	rs10908525	1441	0.993077	0.000178138	0.993255	0.000179348	distinct_causal	0	0	0	0	0
spd06	ENSG00000188130	MAPK12	chr22:50671307:G:A	rs713692	2349	0.998444	8.31704e-05	0.998527	8.32931e-05	distinct_causal	1	0	0	0	0
spd06	ENSG00000108379	WNT3	chr17:46830897:C:T	rs9904865	1070	0.995706	6.46553e-05	0.99577	6.49299e-05	distinct_causal	0	0	0	1	1
spd06	ENSG00000134809	TIMM10	chr11:57516515:C:T	rs2848626	1415	0.999569	3.6152e-05	0.999606	3.61662e-05	distinct_causal	0	0	0	1	1
spd06	ENSG00000124587	PEX6	chr6:42979275:G:C	rs9462860	1392	0.994475	2.73221e-05	0.994502	2.74731e-05	distinct_causal	0	0	0	0	1
spd06	ENSG00000182600	SNORC	chr2:232878399:A:G	rs778371	2321	0.999851	1.25162e-05	0.999863	1.25179e-05	distinct_causal	1	0	0	0	0
spd06	ENSG00000204525	HLA-C	chr6:30830920:C:T	rs1264347	5740	0.999971	3.24211e-06	0.999974	3.24219e-06	distinct_causal	1	0	0	0	0
spd06	ENSG00000166275	BORCS7	chr10:102869254:T:C	rs12416687	1497	1	2.07849e-13	1	2.07849e-13	distinct_causal	0	0	0	0	1
spd06	ENSG00000176956	LY6H	chr8:143162209:C:G	rs7835985	2480	0.080417	0.645359	0.725776	0.889199	follow_up	0	0	0	0	0
spd06	ENSG00000108592	FTSJ3	chr17:63482264:A:G	rs4308	1167	0.0679402	0.643424	0.711364	0.904493	follow_up	0	0	0	0	0
spd06	ENSG00000260630	SNAI3-AS1	chr16:88667197:T:G	rs13334987	2603	0.0425927	0.638545	0.681138	0.937468	follow_up	0	0	0	0	1
spd06	ENSG00000091483	FH	chr1:241618178:T:C	rs593963	2519	0.0277274	0.609489	0.637216	0.956487	follow_up	0	0	0	0	1
spd06	ENSG00000278535	DHRS11	chr17:36534535:G:A	rs2291285	1172	0.23291	0.592016	0.824925	0.71766	follow_up	0	0	0	0	1
spd06	ENSG00000166435	XRRA1	chr11:74991074:T:C	rs2919057	1687	0.0549426	0.587776	0.642718	0.914515	follow_up	0	1	1	0	1
spd06	ENSG00000254470	AP5B1	chr11:65616284:G:T	rs58950470	1212	0.0684031	0.520135	0.588538	0.883775	follow_up	0	0	0	0	0
spd06	ENSG00000137770	CTDSPL2	chr15:43965756:C:T	rs2957582	406	0.00344765	0.99466	0.998107	0.996546	strong_coloc	1	0	0	0	1
spd06	ENSG00000182774	RPS17	chr15:82699986:T:G	rs4779050	1042	0.0314968	0.967026	0.998523	0.968457	strong_coloc	1	0	1	0	1
spd06	ENSG00000153291	SLC25A27	chr6:46714163:T:G	rs6899519	1689	0.0177417	0.883501	0.901243	0.980314	strong_coloc	0	0	0	0	1
spd06	ENSG00000170634	ACYP2	chr2:54099383:A:G	rs62137976	1970	0.116505	0.860775	0.97728	0.880787	strong_coloc	0	0	1	0	0
spd07	ENSG00000214401	KANSL1-AS1	chr17:46215839:A:G	rs2696609	2161	0.754526	0.245469	0.999995	0.245471	distinct_causal	1	1	1	0	1
spd07	ENSG00000108379	WNT3	chr17:46759851:A:C	rs199529	1070	0.791173	0.0647205	0.855894	0.0756175	distinct_causal	0	0	0	0	1
spd07	ENSG00000147813	NAPRT	chr8:143823571:C:T	rs55930529	2009	0.870398	0.0247514	0.895149	0.0276506	distinct_causal	1	0	0	0	0
spd07	ENSG00000204525	HLA-C	chr6:30830920:C:T	rs1264347	5740	0.859094	0.0127024	0.871796	0.0145703	distinct_causal	1	0	0	0	0
spd07	ENSG00000180481	GLIPR1L2	chr12:74954419:C:G	rs1526803	1743	0.881754	0.010671	0.892425	0.0119573	distinct_causal	0	0	1	0	0
spd07	ENSG00000111364	DDX55	chr12:123197534:G:A	rs1716180	1516	0.941732	0.00759201	0.949324	0.00799728	distinct_causal	1	0	0	0	0
spd07	ENSG00000105185	PDCD5	chr19:32694839:A:G	rs6510278	2234	0.876781	0.000990936	0.877772	0.00112892	distinct_causal	0	0	1	0	1
spd07	ENSG00000134809	TIMM10	chr11:57516515:C:T	rs2848626	1415	0.998234	0.000155698	0.998389	0.000155949	distinct_causal	0	0	0	1	1
spd07	ENSG00000189171	S100A13	chr1:153628302:G:A	rs3806233	1445	0.99361	3.24579e-05	0.993642	3.26656e-05	distinct_causal	0	0	1	0	1
spd07	ENSG00000269893	SNHG8	chr4:118279119:C:T	rs658642	1624	0.996715	1.46221e-05	0.996729	1.46701e-05	distinct_causal	0	0	0	0	1
spd07	ENSG00000182600	SNORC	chr2:232878399:A:G	rs778371	2321	0.999989	9.1392e-07	0.99999	9.1393e-07	distinct_causal	1	0	0	0	0
spd07	ENSG00000166823	MESP1	chr15:89332706:C:T	rs2247233	1922	0.100334	0.532223	0.632558	0.841383	follow_up	0	0	0	0	0
spd07	ENSG00000153291	SLC25A27	chr6:46714163:T:G	rs6899519	1689	0.017744	0.883473	0.901217	0.980311	strong_coloc	0	0	0	0	1
spd07	ENSG00000066322	ELOVL1	chr1:43634413:G:A	rs11210892	1625	0.0419099	0.804022	0.845932	0.950457	strong_coloc	1	0	1	0	0
vasc	ENSG00000112667	DNPH1	chr6:43192637:T:C	rs113113059	1097	0.854535	0.0959808	0.950516	0.100978	distinct_causal	1	0	0	0	0
vasc	ENSG00000166275	BORCS7	chr10:103096405:G:A	rs12412038	1496	0.85659	0.0126938	0.869284	0.0146026	distinct_causal	1	0	0	0	0
vasc	ENSG00000015592	STMN4	chr8:27584610:C:A	rs73229090	2635	0.903527	0.00817748	0.911705	0.00896943	distinct_causal	1	0	0	0	0
vasc	ENSG00000213625	LEPROT	chr1:65860361:G:C	rs2801580	2008	0.9382	0.0050906	0.943291	0.00539664	distinct_causal	1	0	0	0	0
vasc	ENSG00000269893	SNHG8	chr4:117807402:T:C	rs17864935	1623	0.92772	0.00500596	0.932726	0.00536702	distinct_causal	0	0	0	0	0
vasc	ENSG00000029725	RABEP1	chr17:5753611:C:T	rs11655632	2248	0.941102	0.000500311	0.941602	0.000531339	distinct_causal	0	0	0	0	1
vasc	ENSG00000182600	SNORC	chr2:232878399:A:G	rs778371	2256	0.999998	1.53296e-07	0.999998	1.53297e-07	distinct_causal	1	0	0	0	0
vasc	ENSG00000211450	SELENOH	chr11:57700657:T:C	rs1783979	1602	0.373883	0.615975	0.989859	0.622286	follow_up	0	0	0	0	0
vasc	ENSG00000185518	SV2B	chr15:90883330:G:A	rs4702	2196	0.0839301	0.527856	0.611786	0.862811	follow_up	1	0	0	0	0

### Sheet: coloc_genes_unique_vs_Hb
Colocalized genes from the spatial dlPFC analysis, including those uniquely identified relative to the habenula dataset (Yalcinbas et al., 2025), with annotation of spatial contexts (SpD and SPG).
Related to Figure 7I
10 Donor IDs overlapping with the habenula eQTL dataset: Br1092_NTC; Br1204_NTC; Br5639_NTC; Br8218_NTC; Br1526_SCZ; Br1682_SCZ; Br2378_SCZ; Br2421_SCZ; Br5573_SCZ; Br5888_SCZ
Intersection	Genes	rsid	Spatial contexts
SpD ∩ SPG ∩ Habenula	SLC25A27	rs6899519	All
SpD ∩ SPG	ARL17B	rs2532240	Neuropil; SpD02-L3/4; SpD05-L5
SpD ∩ SPG	DNPH1	rs16868993	Neuropil; SpD02-L3/4
SpD ∩ SPG	LY6H	rs7830479	Neuronal; Neuropil; SpD02-L3/4; SpD05-L5
SpD ∩ SPG	RPS17	rs4779050	Neuropil; SpD02-L3/4; SpD06-L2/3
SPG only	CDHR1	rs7916271	Neuronal; Neuropil
SPG only	GOLGA6L9	rs4779053	Neuronal

### Sheet: coloc_genes_unique_vs_external
Summary of colocalized genes uniquely identified in the spatial dlPFC analysis compared to external xQTL/GWAS-based gene-prioritization resources (Zang et al. (2022); Wen et al. (2024); Wang et al. (2018))
Related to Figure S43
Spatial contexts	number_of_genes	gene_list
SpD01-WMtz	1	AC004148.1
SpD02-L3/4	4	APC2; ARL17B; DNPH1; LY6H
SpD03-L6	0	NA
SpD04-WM	1	KANSL1-AS1
SpD05-L5	4	ARL17B; EFEMP1; LY6H; SETDB2
SpD06-L2/3	2	ACYP2; CTDSPL2
SpD07-L1/M	0	NA
Neuronal	2	CDHR1; LY6H
Vasculature	0	NA
PNN	0	NA
Neuropil	4	ARL17B; CDHR1; DNPH1; LY6H
