## Supplementary Table 14 for "Mapping spatially organized molecular and genetic signatures of schizophrenia across multiple scales in human prefrontal cortex"

### Sheet: Sheet1
Slide_No	Slide_ID	DAPI_channel	OPAL570_channel	OPAL690_channel	OPAL620_channel	OPAL520_channel	AF
Slide1	V12F14-053	2.3	290	120	2	290	100		unit: msec
Slide2	V12F14-057	2.3	290	120	2	290	100
Slide3	V12D07-334	3.1	200	500	7	200	100
Slide4	V13M06-279	2.9	230	490	7	210	100
Slide5	V13M06-280	2.9	240	500	7	220	100
Slide6	V13M06-281	2.9	210	460	7	210	100
Slide7	V13M06-282	2.9	210	490	7	210	100
Slide8	V13F27-293	3.9	220	490	7	220	100
Slide9	V13F27-294	3.5	230	550	7	230	100
Slide10	V13F27-295	3.1	230	270	7	230	100
Slide11	V13F27-296	3.5	250	425	7	250	100
Slide12	V13M06-340	3.8	250	425	7	250	100
Slide13	V13M06-342	3.8	250	425	7	250	100
Slide14	V13M06-343	3.8	245	425	7	245	100
Slide15	V13M06-344	3.5	250	265	7	250	100
Slide16	V13F27-336	3.7	250	400	7	250	100
